# Classifying cell cycle states and a quiescent-like G0 state using single-cell transcriptomics

**DOI:** 10.1101/2024.04.16.589816

**Authors:** Samantha A. O‘Connor, Leonor Garcia, Rori Hoover, Anoop P. Patel, Benjamin B. Bartelle, Jean-Philippe Hugnot, Patrick J. Paddison, Christopher L. Plaisier

## Abstract

Single-cell transcriptomics has unveiled a vast landscape of cellular heterogeneity in which the cell cycle is a significant component. We trained a high-resolution cell cycle classifier (ccAFv2) using single cell RNA-seq (scRNA-seq) characterized human neural stem cells. The ccAFv2 classifies six cell cycle states (G1, Late G1, S, S/G2, G2/M, and M/Early G1) and a quiescent-like G0 state (Neural G0), and it incorporates a tunable parameter to filter out less certain classifications. The ccAFv2 classifier performed better than or equivalent to other state-of-the-art methods even while classifying more cell cycle states, including G0. We demonstrate that the ccAFv2 classifier effectively generalizes the S, S/G2, G2/M, and M/Early G1 states across cell types derived from all three germ layers. While the G0, G1, and Late G1 states perform well in neuroepithelial cell types, their accuracy is lower in other cell types. However, misclassifications are confined to the G0, G1, and Late G1 states. We showcased the versatility of ccAFv2 by successfully applying it to classify cells, nuclei, and spatial transcriptomics data in humans and mice, using various normalization methods and gene identifiers. We provide methods to regress the cell cycle expression patterns out of single cell or nuclei data to uncover underlying biological signals. The classifier can be used either as an R package integrated with Seurat or a PyPI package integrated with SCANPY. We proved that ccAFv2 has enhanced accuracy, flexibility, and adaptability across various experimental conditions, establishing ccAFv2 as a powerful tool for dissecting complex biological systems, unraveling cellular heterogeneity, and deciphering the molecular mechanisms by which proliferation and quiescence affect cellular processes.
