## Supplementary material for "Classifying cell cycle states and a quiescent-like G0 state using single-cell transcriptomics": Table S3

### Sheet: metrics
Supplementary Table S3. Optimizing number of neurons in hidden layers.
ccAFv2 layers	No. genes	Neural G0	G1	Late G1	S	S/G2	G2/M	M/Early G1	Average F1		U5	LGG275_GF	BT322	BT324	BT326	BT333	BT363	BT368	BT363_tumor	BT368_tumor	Average AMI		U5	LGG275_GF	BT322	BT324	BT326	BT333	BT363	BT368	BT363_tumor	BT368_tumor	Average cells predicted	U5	LGG275_GF	BT322	BT324	BT326	BT333	BT363	BT368	BT363_tumor	BT368_tumor	All visualization green
600_200	861	0.95	0.96	0.99	0.93	0.98	0.99	0.97	0.9671		0.26	0.39	0.35	0.31	0.37	0.33	0.2	0.26	0.1	0.26	0.283		98.18	96.1	97.51	94.78	94.46	95.49	90.01	91.88	89.05	92.87	94.03					M/Early G1
500_200	861	0.96	0.96	0.97	0.94	0.99	0.98	0.96	0.9657		0.27	0.39	0.35	0.33	0.33	0.33	0.2	0.27	0.09	0.29	0.285		97.94	96.91	96.71	95.58	93.41	96.5	90.22	93.4	89.26	92	94.19	N0 in G1				Late G1 +
600_300	861	0.95	0.96	0.98	0.92	0.97	0.99	0.97	0.9629		0.26	0.35	0.34	0.31	0.35	0.31	0.19	0.26	0.1	0.28	0.275		97.74	95.43	96.86	93.61	94.51	94.42	89.54	91.16	87.79	91.84	93.29		N0 in S/G2
700_300	861	0.95	0.96	0.95	0.92	0.98	0.99	0.96	0.9586		0.26	0.37	0.34	0.31	0.33	0.31	0.2	0.27	0.1	0.27	0.276		97.54	96.42	97.01	94.48	94.06	95.03	90.6	92.28	89.19	92.16	93.88
700_200	861	0.95	0.96	0.95	0.92	0.98	0.99	0.95	0.9571		0.26	0.36	0.34	0.33	0.35	0.33	0.21	0.27	0.1	0.26	0.281		97.77	96.91	97.42	94.36	94.1	95.53	90.66	92.35	88.09	91.36	93.86		N0 in S/G2			M/Early G1
300_100	861	0.96	0.96	0.94	0.91	0.98	0.99	0.96	0.9571		0.26	0.35	0.33	0.31	0.34	0.32	0.2	0.28	0.1	0.29	0.278		98.58	97.18	97.77	95.52	95.48	96.88	91.58	92.81	89.83	92.23	94.79					M/Early G1	M/Early G1	M/Early G1
400_100	861	0.96	0.96	0.95	0.91	0.97	0.99	0.96	0.9571		0.26	0.4	0.34	0.29	0.31	0.31	0.19	0.26	0.09	0.23	0.268		98.21	97.4	97.57	95.49	93.61	96.6	92.46	93.34	92.12	92.71	94.95					M/Early G1	M/Early G1	M/Early G1
700_400	861	0.96	0.96	0.95	0.9	0.99	0.98	0.95	0.9557		0.26	0.39	0.34	0.33	0.35	0.32	0.22	0.28	0.11	0.28	0.288		98.08	96.51	96.33	93.46	93.16	94.95	89.62	91.59	87.97	91.44	93.31		N0 in S/G2			M/Early G1		M/Early G1
600_400	861	0.95	0.96	0.94	0.91	0.97	0.99	0.97	0.9557		0.26	0.38	0.37	0.33	0.35	0.33	0.2	0.27	0.1	0.27	0.286		97.7	97.27	97.27	94.48	95.44	95.72	90.2	92.87	89.05	91.84	94.18		N0 in S/G2	G1-		M/Early G1
400_200	861	0.96	0.96	0.94	0.91	0.98	0.99	0.95	0.9557		0.26	0.38	0.33	0.32	0.35	0.31	0.21	0.24	0.1	0.27	0.277		98.72	96.82	97.62	96.03	95.48	96.52	93.27	94.09	91.55	93.26	95.34					M/Early G1		M/Early G1
300_200	861	0.95	0.96	0.96	0.89	0.97	0.99	0.97	0.9557		0.27	0.39	0.35	0.31	0.31	0.32	0.18	0.25	0.09	0.24	0.271		97.64	97.22	97.65	94	91.74	96	90.28	92.38	89.03	92.16	93.81					M/Early G1		M/Early G1
700_100	861	0.95	0.96	0.95	0.92	0.97	0.98	0.95	0.9543		0.27	0.41	0.36	0.32	0.31	0.33	0.19	0.26	0.08	0.25	0.278		97.4	96.68	97.1	94.96	93.73	95.77	91.83	93.07	88.29	92.08	94.09					M/Early G1
600_100	861	0.95	0.96	0.97	0.89	0.98	0.98	0.95	0.9543		0.26	0.4	0.34	0.31	0.31	0.31	0.19	0.26	0.09	0.27	0.274		97.94	96.91	97.48	95.08	93.2	96.06	91.56	93.73	89.55	92.87	94.44	N0 in G1				M/Early G1		M/Early G1
500_300	861	0.96	0.96	0.96	0.89	0.98	0.98	0.95	0.9543		0.26	0.35	0.32	0.3	0.35	0.31	0.2	0.26	0.1	0.26	0.271		98.68	96.59	96.04	95.23	94.99	94.91	91.31	92.68	90.52	93.98	94.49					M/Early G1
500_400	861	0.95	0.96	0.95	0.91	0.97	0.98	0.95	0.9529		0.26	0.39	0.34	0.32	0.29	0.32	0.2	0.28	0.09	0.27	0.276		97.87	96.95	97.45	95.14	93	94.61	91.09	92.48	89.85	91.13	93.96	N0 in G1		G1-		M/Early G1
200_100	861	0.95	0.96	0.96	0.92	0.98	0.99	0.97	0.9614		0.25	0.36	0.33	0.3	0.3	0.32	0.18	0.25	0.09	0.26	0.264		97.94	95.16	96.36	93.82	93.16	94.32	89.6	89.01	86.21	90.41	92.6		N0 in S/G2		less S/G2	M/Early G1		M/Early G1
400_300	861	0.94	0.95	0.96	0.92	0.98	0.99	0.97	0.9586		0.27	0.36	0.33	0.31	0.34	0.33	0.21	0.26	0.1	0.26	0.277		97.64	97.63	98.24	95.28	94.87	95.68	92.59	92.64	89.39	91.68	94.56		N0 in S/G2			M/Early G1
500_100	861	0.95	0.96	0.94	0.92	0.98	0.98	0.95	0.9543		0.26	0.36	0.35	0.31	0.34	0.32	0.22	0.25	0.1	0.25	0.276		98.04	97.13	97.71	95.37	94.3	96.02	93.36	93.4	91.32	93.26	94.99	Late G1 in G1	N0 in S/G2	G1-	Late G1+	M/Early G1				Late G1+
