## Supplementary material for "Classifying cell cycle states and a quiescent-like G0 state using single-cell transcriptomics": Table S5

### Sheet: AMI
Supplementary Table S5. Likelihood threshold analysis for GSE155121.
Likelihood threshold	W3-1	W4-1	W4-2	W4-3	W5-1	W5-2	W5-3	W6-1	W7-1	W8-1	W9-1	W9-2	W12-1	FDR corrected P-value
0	0.274442	0.272132	0.303204	0.200478	0.361831	0.323256	0.263633	0.343806	0.323588	0.364105	0.323763	0.361816	0.386773	NA
0.1	0.274442	0.272132	0.303204	0.200478	0.361831	0.323256	0.263633	0.343806	0.323588	0.364105	0.323763	0.361816	0.386773	1
0.2	0.274442	0.272132	0.303204	0.200478	0.361831	0.323256	0.263633	0.343806	0.323588	0.364105	0.323763	0.361816	0.386773	1
0.3	0.275401	0.273096	0.304856	0.201802	0.362728	0.323802	0.264502	0.344844	0.324892	0.367115	0.325063	0.362459	0.387989	1
0.4	0.283296	0.279898	0.3116	0.206217	0.367996	0.331284	0.272093	0.350652	0.331783	0.377292	0.331632	0.370112	0.393376	0.303699
0.5	0.29175	0.292883	0.32482	0.218823	0.380249	0.345278	0.288234	0.366412	0.346583	0.396316	0.346816	0.393529	0.413014	0.000578181
0.6	0.302792	0.311477	0.34384	0.236328	0.405819	0.365583	0.304285	0.391433	0.370812	0.422315	0.361144	0.418227	0.434798	3.58969e-10
0.7	0.336362	0.329699	0.362762	0.254414	0.427642	0.385834	0.328336	0.413878	0.393992	0.449026	0.38568	0.445659	0.460848	9.76466e-20
0.8	0.364986	0.345141	0.385186	0.278391	0.454652	0.403743	0.349013	0.433221	0.422076	0.484228	0.418682	0.472876	0.491302	3.49298e-31
0.9	0.401702	0.368443	0.423867	0.312644	0.495362	0.435023	0.379922	0.465678	0.460622	0.524532	0.466409	0.508874	0.524714	1.99725e-47

### Sheet: Cells Predicted
Supplementary Table S4. Likelihood threshold analysis for GSE155121.
Likelihood threshold	W3-1	W4-1	W4-2	W4-3	W5-1	W5-2	W5-3	W6-1	W7-1	W8-1	W9-1	W9-2	W12-1
0	100	100	100	100	100	100	100	100	100	100	100	100	100
0.1	100	100	100	100	100	100	100	100	100	100	100	100	100
0.2	100	100	100	100	100	100	100	100	100	100	100	100	100
0.3	99.8111	99.8427	99.7101	99.7102	99.8912	99.8002	99.7384	99.7976	99.7303	99.6531	99.7908	99.8311	99.8116
0.4	97.4032	97.8603	97.9352	97.3737	98.3312	97.8186	97.6946	98.1788	97.7334	97.4631	97.768	98.3112	98.5195
0.5	92.6346	93.2138	93.3286	91.1157	94.4858	93.145	92.6338	93.9386	92.3949	93.1483	92.7561	93.3489	94.3607
0.6	85.6468	84.6969	84.7931	81.2443	87.5839	85.4574	83.9477	86.0743	83.733	84.974	84.994	86.2042	87.6178
0.7	77.1955	76.5681	76.7615	71.8258	81.1083	77.8142	75.4075	78.3572	75.512	77.9922	77.0526	79.2933	80.8883
0.8	67.9887	67.5897	67.9941	61.8412	73.7529	69.577	66.4477	70.3274	66.0812	68.9939	68.4436	71.577	73.8493
0.9	55.4769	57.3631	56.4886	49.2936	63.2324	58.7644	54.1727	60.2373	54.1907	60.3643	57.7222	61.9382	63.1763

### Sheet: Matched % Cells AMI FDRcorrect
Supplementary Table S4. Likelihood threshold analysis for GSE155121.
Likelihood Threshold	W3-1	W4-1	W4-2	W4-3	W5-1	W5-2	W6-1	W7-1	W8-1	W9-1	W9-2	W12-1
0.3	0.899565	0.0797823	0.0947007	0.00262687	0.000667782	0.00340642	0.183974	0.211317	0.0930079	0.684797	0.0122552	0.134441
0.4	0.00010143	5.87949e-08	3.99492e-09	2.75176e-10	6.20395e-13	8.48221e-12	2.44362e-10	2.83196e-09	2.08614e-07	1.95606e-10	4.69272e-09	3.5172e-05
0.5	1.22769e-07	8.95804e-14	7.88754e-15	9.49339e-17	9.51927e-26	8.38021e-17	2.20655e-15	1.54256e-16	2.08472e-14	5.29399e-17	4.69087e-18	4.50638e-13
0.6	3.33435e-10	3.51855e-16	5.50266e-18	7.05806e-19	5.98288e-33	1.80739e-20	4.04968e-21	2.84695e-19	4.98562e-15	2.17907e-19	5.63248e-19	4.42358e-17
0.7	1.94617e-14	7.29961e-18	6.44555e-19	1.07698e-19	5.8765e-32	1.77388e-22	3.50037e-22	1.01184e-21	2.04763e-16	1.49731e-22	5.63248e-19	1.69891e-18
0.8	1.27897e-14	9.6061e-20	1.23703e-20	3.05882e-21	2.2132e-32	1.77388e-22	1.46869e-22	8.47986e-23	4.79252e-18	4.99856e-21	2.49036e-19	5.06083e-20
0.9	1.94617e-14	9.6061e-20	7.17542e-21	1.68971e-21	1.97951e-35	1.77388e-22	8.44524e-23	7.54e-24	1.01248e-18	1.74322e-22	3.3855e-19	1.35293e-21
