## Supplementary material for "Classifying cell cycle states and a quiescent-like G0 state using single-cell transcriptomics": Table S6

### Sheet: U5_error_rate_sensitivity_media
Supplementary Table S6. Missing genes analysis for U5-hNSCs and PCW8 hNSCs.
Data	Likelihood threshold	ccAFv2 genes	Error rate	Cells predicted (%)	Adjusted mutual information score (AMI)
U5-hNSC	0.5	0.99	0.0326288	99.8987	0.898821
U5-hNSC	0.5	0.9	0.0771398	99.4936	0.829137
U5-hNSC	0.5	0.8	0.121718	98.582	0.765204
U5-hNSC	0.5	0.7	0.216655	97.6536	0.634308
U5-hNSC	0.5	0.6	0.290592	95.5942	0.54599
U5-hNSC	0.5	0.5	0.300149	90.9352	0.509724
U5-hNSC	0.5	0.4	0.371366	88.6057	0.434285
U5-hNSC	0.5	0.3	0.500901	86.5463	0.286264
U5-hNSC	0.5	0.2	0.623684	74.8987	0.260336
U5-hNSC	0.5	0.1	0.654487	48.2275	0.132649
U5-hNSC	0.7	0.99	0.0274746	98.6664	0.91386
U5-hNSC	0.7	0.9	0.0587482	95.4591	0.863426
U5-hNSC	0.7	0.8	0.0992812	92.5557	0.805085
U5-hNSC	0.7	0.7	0.195404	89.2471	0.680234
U5-hNSC	0.7	0.6	0.256156	81.6678	0.591594
U5-hNSC	0.7	0.5	0.25887	73.5314	0.584678
U5-hNSC	0.7	0.4	0.301914	67.657	0.50259
U5-hNSC	0.7	0.3	0.420025	61.3774	0.353484
U5-hNSC	0.7	0.2	0.511407	45.1215	0.342141
U5-hNSC	0.7	0.1	0.532133	18.1634	0.150677
U5-hNSC	0.9	0.99	0.0220443	97.1641	0.928801
U5-hNSC	0.9	0.9	0.0383681	87.9642	0.900868
U5-hNSC	0.9	0.8	0.0617659	83.339	0.865526
U5-hNSC	0.9	0.7	0.149431	76.1479	0.738783
U5-hNSC	0.9	0.6	0.204404	63.6901	0.653621
U5-hNSC	0.9	0.5	0.187471	50.287	0.664106
U5-hNSC	0.9	0.4	0.209582	41.9818	0.619725
U5-hNSC	0.9	0.3	0.280745	31.7184	0.456768
U5-hNSC	0.9	0.2	0.241964	21.2694	0.518392
PCW8-hNSC	0.5	0.99	NA	92.1741	0.810568
PCW8-hNSC	0.5	0.9	NA	93.5792	0.517774
PCW8-hNSC	0.5	0.8	NA	94.0281	0.418458
PCW8-hNSC	0.5	0.7	NA	97.0336	0.327662
PCW8-hNSC	0.5	0.6	NA	93.8915	0.270786
PCW8-hNSC	0.5	0.5	NA	91.8813	0.260199
PCW8-hNSC	0.5	0.4	NA	87.3731	0.21921
PCW8-hNSC	0.5	0.3	NA	96.0187	0.115269
PCW8-hNSC	0.5	0.2	NA	97.0531	0.0601056
PCW8-hNSC	0.5	0.1	NA	98.6534	0.0189516
PCW8-hNSC	0.7	0.99	NA	77.3224	0.919066
PCW8-hNSC	0.7	0.9	NA	78.3958	0.59037
PCW8-hNSC	0.7	0.8	NA	77.5371	0.492455
PCW8-hNSC	0.7	0.7	NA	81.6354	0.376594
PCW8-hNSC	0.7	0.6	NA	77.498	0.309452
PCW8-hNSC	0.7	0.5	NA	71.6823	0.30137
PCW8-hNSC	0.7	0.4	NA	62.6464	0.259295
PCW8-hNSC	0.7	0.3	NA	74.0632	0.134976
PCW8-hNSC	0.7	0.2	NA	80.5425	0.0676156
PCW8-hNSC	0.7	0.1	NA	90.1639	0.0133912
PCW8-hNSC	0.9	0.99	NA	77.3224	0.919066
PCW8-hNSC	0.9	0.9	NA	78.3958	0.579004
PCW8-hNSC	0.9	0.8	NA	77.5371	0.487878
PCW8-hNSC	0.9	0.7	NA	81.6354	0.362958
PCW8-hNSC	0.9	0.6	NA	78.7276	0.298373
PCW8-hNSC	0.9	0.5	NA	74.6292	0.316021
PCW8-hNSC	0.9	0.4	NA	62.9196	0.253949
PCW8-hNSC	0.9	0.3	NA	76.1905	0.115269
PCW8-hNSC	0.9	0.2	NA	83.9383	0.0642754
PCW8-hNSC	0.9	0.1	NA	89.2272	0.0133912
