## Supplementary material for "Classifying cell cycle states and a quiescent-like G0 state using single-cell transcriptomics": Table S7

### Sheet: Missing genes analysis for U5-h
Supplementary Table S7. Missing genes analysis for U5-hNSCs broken down by cell cycle state.
Cell cycle state	Likelihood threshold	Percentage ccAFv2 genes	k	AMI	Cells predicted (%)	Error rate
Neural G0	0.5	0.99	0	9.97076e-18	0.992381	0.0460653
Neural G0	0.5	0.99	1	1.68955e-14	0.998095	0.0400763
Neural G0	0.5	0.99	2	1.51775e-14	1	0.0514286
Neural G0	0.5	0.99	3	1.84435e-14	0.998095	0.0400763
Neural G0	0.5	0.99	4	1.36664e-16	1	0.0304762
Neural G0	0.5	0.99	5	-7.64725e-15	1	0.0457143
Neural G0	0.5	0.99	6	2.00787e-14	0.998095	0.0152672
Neural G0	0.5	0.99	7	1.36664e-16	1	0.0304762
Neural G0	0.5	0.99	8	1.54065e-16	0.998095	0.0458015
Neural G0	0.5	0.99	9	-1.98072e-16	1	0.04
Neural G0	0.5	0.9	0	5.38292e-17	0.973333	0.0841487
Neural G0	0.5	0.9	1	-6.48234e-17	1	0.0209524
Neural G0	0.5	0.9	2	-2.79881e-14	0.998095	0.00954198
Neural G0	0.5	0.9	3	9.46109e-16	0.990476	0.603846
Neural G0	0.5	0.9	4	-4.7372e-16	1	0.118095
Neural G0	0.5	0.9	5	-1.42549e-14	0.998095	0.0229008
Neural G0	0.5	0.9	6	-2.22743e-14	0.998095	0.0133588
Neural G0	0.5	0.9	7	1.54755e-16	0.998095	0.0343511
Neural G0	0.5	0.9	8	4.73821e-15	0.99619	0.18738
Neural G0	0.5	0.9	9	-4.54117e-14	0.998095	0.00572519
Neural G0	0.5	0.8	0	-1.39011e-14	0.992381	0.0211132
Neural G0	0.5	0.8	1	8.91571e-17	0.99619	0.0267686
Neural G0	0.5	0.8	2	-4.67594e-17	0.998095	0.0114504
Neural G0	0.5	0.8	3	-3.47524e-17	1	0.773333
Neural G0	0.5	0.8	4	2.04971e-14	0.994286	0.032567
Neural G0	0.5	0.8	5	-6.57461e-16	1	0.198095
Neural G0	0.5	0.8	6	-1.55541e-16	0.99619	0.0497132
Neural G0	0.5	0.8	7	1.73354e-14	1	0.0171429
Neural G0	0.5	0.8	8	4.53563e-15	0.96381	0.16996
Neural G0	0.5	0.8	9	-4.96726e-17	0.99619	0.0133843
Neural G0	0.5	0.7	0	-1.06024e-16	0.99619	0.0344168
Neural G0	0.5	0.7	1	1.41376e-14	0.980952	0.0466019
Neural G0	0.5	0.7	2	-1.27456e-14	0.992381	0.0230326
Neural G0	0.5	0.7	3	6.93839e-15	0.99619	0.858509
Neural G0	0.5	0.7	4	4.04138e-15	0.967619	0.251969
Neural G0	0.5	0.7	5	3.69219e-15	0.998095	0.328244
Neural G0	0.5	0.7	6	-1.98223e-16	0.973333	0.11546
Neural G0	0.5	0.7	7	-7.55079e-16	0.982857	0.366279
Neural G0	0.5	0.7	8	5.92132e-17	0.975238	0.130859
Neural G0	0.5	0.7	9	3.10667e-16	0.994286	0.0517241
Neural G0	0.5	0.6	0	-1.00193e-16	0.969524	0.0609037
Neural G0	0.5	0.6	1	-1.80516e-16	0.942857	0.113131
Neural G0	0.5	0.6	2	-2.28074e-14	0.998095	0.0133588
Neural G0	0.5	0.6	3	1.85599e-15	1	0.217143
Neural G0	0.5	0.6	4	7.9033e-16	0.862857	0.732892
Neural G0	0.5	0.6	5	1.25116e-14	0.992381	0.0652591
Neural G0	0.5	0.6	6	3.19989e-17	0.96381	0.221344
Neural G0	0.5	0.6	7	0	0.984762	0.483559
Neural G0	0.5	0.6	8	1.53781e-15	0.88	0.777056
Neural G0	0.5	0.6	9	2.18015e-16	0.988571	0.105973
Neural G0	0.5	0.5	0	1.24359e-14	0.980952	0.0601942
Neural G0	0.5	0.5	1	-4.25324e-16	0.864762	0.292952
Neural G0	0.5	0.5	2	1.33342e-14	0.99619	0.0611855
Neural G0	0.5	0.5	3	-2.92299e-14	0.998095	0.00954198
Neural G0	0.5	0.5	4	1.67627e-15	0.83619	0.792711
Neural G0	0.5	0.5	5	1.47161e-14	0.965714	0.0433925
Neural G0	0.5	0.5	6	-4.16277e-16	0.973333	0.0841487
Neural G0	0.5	0.5	7	1.78783e-15	0.906667	0.319328
Neural G0	0.5	0.5	8	5.54367e-16	0.965714	0.792899
Neural G0	0.5	0.5	9	2.30788e-15	0.927619	0.170431
Neural G0	0.5	0.4	0	-7.09411e-17	0.96381	0.0849802
Neural G0	0.5	0.4	1	-3.09749e-18	0.979048	0.07393
Neural G0	0.5	0.4	2	1.10476e-14	0.984762	0.0290135
Neural G0	0.5	0.4	3	-3.00506e-14	0.998095	0.00954198
Neural G0	0.5	0.4	4	-2.89047e-16	0.75619	0.793451
Neural G0	0.5	0.4	5	-1.13063e-15	0.887619	0.276824
Neural G0	0.5	0.4	6	-3.12427e-16	0.918095	0.139004
Neural G0	0.5	0.4	7	-9.80354e-16	0.820952	0.426914
Neural G0	0.5	0.4	8	3.68357e-15	0.973333	0.83953
Neural G0	0.5	0.4	9	2.88551e-15	0.921905	0.268595
Neural G0	0.5	0.3	0	-7.83911e-18	0.931429	0.0490798
Neural G0	0.5	0.3	1	1.18559e-15	0.784762	0.92233
Neural G0	0.5	0.3	2	-5.01522e-14	0.998095	0.00572519
Neural G0	0.5	0.3	3	3.92553e-14	0.998095	0.00763359
Neural G0	0.5	0.3	4	-1.039e-15	0.64	0.985119
Neural G0	0.5	0.3	5	-4.94701e-16	0.577143	0.462046
Neural G0	0.5	0.3	6	-2.10295e-17	0.973333	0.0313112
Neural G0	0.5	0.3	7	8.55545e-15	0.92381	0.985567
Neural G0	0.5	0.3	8	4.20991e-15	0.979048	0.282101
Neural G0	0.5	0.3	9	-1.32827e-17	0.748571	0.580153
Neural G0	0.5	0.2	0	1.46238e-16	0.992381	0.0172745
Neural G0	0.5	0.2	1	-7.59371e-16	0.881905	1
Neural G0	0.5	0.2	2	-3.38348e-17	0.994286	0.00383142
Neural G0	0.5	0.2	3	6.32309e-14	0.986667	0.003861
Neural G0	0.5	0.2	4	4.57845e-15	0.544762	1
Neural G0	0.5	0.2	5	-3.41643e-16	0.459048	0.39834
Neural G0	0.5	0.2	6	-6.45067e-16	0.868571	0.182018
Neural G0	0.5	0.2	7	2.81299e-16	0.80381	0.57346
Neural G0	0.5	0.2	8	3.24681e-15	0.558095	0.587031
Neural G0	0.5	0.2	9	3.84561e-15	0.700952	0.994565
Neural G0	0.5	0.1	0	-1.02818e-15	0.927619	0.386037
Neural G0	0.5	0.1	1	2.09166e-15	0.32	0.309524
Neural G0	0.5	0.1	2	-1.8748e-15	0.758095	0.321608
Neural G0	0.5	0.1	3	-1.67414e-16	0.855238	0.971047
Neural G0	0.5	0.1	4	-2.02184e-16	0.302857	1
Neural G0	0.5	0.1	5	1.14005e-15	0.255238	0.679104
Neural G0	0.5	0.1	6	0	0.19619	0.126214
Neural G0	0.5	0.1	7	3.66652e-16	0.392381	0.800971
Neural G0	0.5	0.1	8	1	1	1
Neural G0	0.5	0.1	9	-1.38769e-16	0.933333	0.991837
G1	0.5	0.99	0	2.01485e-16	0.982111	0.112022
G1	0.5	0.99	1	-7.2153e-17	0.999106	0.0313339
G1	0.5	0.99	2	2.08883e-16	0.999106	0.0170098
G1	0.5	0.99	3	5.67341e-17	1	0.0322004
G1	0.5	0.99	4	2.10473e-16	0.998211	0.0376344
G1	0.5	0.99	5	1.66049e-14	0.999106	0.0358102
G1	0.5	0.99	6	1.64287e-16	0.996422	0.0610413
G1	0.5	0.99	7	1.9188e-17	0.998211	0.0403226
G1	0.5	0.99	8	-9.58178e-15	1	0.029517
G1	0.5	0.99	9	1.70955e-14	0.999106	0.034915
G1	0.5	0.9	0	-6.10686e-15	0.981216	0.0501367
G1	0.5	0.9	1	3.8456e-17	0.971377	0.171271
G1	0.5	0.9	2	6.12158e-16	0.995528	0.197664
G1	0.5	0.9	3	0	1	0.00357782
G1	0.5	0.9	4	4.98092e-17	1	0.0152057
G1	0.5	0.9	5	3.8899e-16	0.999106	0.0725157
G1	0.5	0.9	6	5.00951e-15	0.99195	0.1578
G1	0.5	0.9	7	-9.22085e-17	0.989267	0.0678119
G1	0.5	0.9	8	-5.60654e-17	0.998211	0.0259857
G1	0.5	0.9	9	2.19189e-15	0.971377	0.416206
G1	0.5	0.8	0	1.98192e-17	0.964222	0.12987
G1	0.5	0.8	1	1.38978e-15	0.931127	0.37464
G1	0.5	0.8	2	6.25842e-16	0.997317	0.180269
G1	0.5	0.8	3	2.47243e-13	1	0.00178891
G1	0.5	0.8	4	3.14715e-16	0.995528	0.0979335
G1	0.5	0.8	5	5.77699e-14	1	0.00894454
G1	0.5	0.8	6	-1.69823e-16	0.993739	0.050405
G1	0.5	0.8	7	-1.30197e-17	0.991055	0.129061
G1	0.5	0.8	8	4.52848e-15	0.986583	0.0679964
G1	0.5	0.8	9	-1.94347e-16	0.988372	0.277828
G1	0.5	0.7	0	3.72945e-16	0.983005	0.100091
G1	0.5	0.7	1	-8.37806e-16	0.922182	0.486906
G1	0.5	0.7	2	1.89694e-17	0.979428	0.195434
G1	0.5	0.7	3	2.47243e-13	1	0.00178891
G1	0.5	0.7	4	1.25501e-15	0.974061	0.602388
G1	0.5	0.7	5	1.74464e-13	0.998211	0.00268817
G1	0.5	0.7	6	2.01737e-17	0.974955	0.0963303
G1	0.5	0.7	7	2.35693e-17	0.998211	0.016129
G1	0.5	0.7	8	-2.76374e-17	0.962433	0.207249
G1	0.5	0.7	9	3.24023e-15	0.996422	0.127469
G1	0.5	0.6	0	1.56743e-16	0.926655	0.184363
G1	0.5	0.6	1	4.7951e-17	0.924866	0.208897
G1	0.5	0.6	2	-8.46791e-16	0.962433	0.502788
G1	0.5	0.6	3	2.14604e-16	0.998211	0.0224014
G1	0.5	0.6	4	-2.39845e-16	0.945438	0.936613
G1	0.5	0.6	5	-3.98281e-15	0.9678	0.11183
G1	0.5	0.6	6	8.86901e-15	0.985689	0.0372051
G1	0.5	0.6	7	-9.20231e-17	1	0.00715564
G1	0.5	0.6	8	-1.87501e-15	0.988372	0.209955
G1	0.5	0.6	9	-2.22362e-16	0.913238	0.656219
G1	0.5	0.5	0	1.98169e-16	0.823792	0.51683
G1	0.5	0.5	1	5.50268e-16	0.868515	0.244078
G1	0.5	0.5	2	-2.27184e-17	0.977639	0.129918
G1	0.5	0.5	3	1.09512e-15	0.956172	0.488307
G1	0.5	0.5	4	1.93079e-17	0.907871	0.870936
G1	0.5	0.5	5	-1.11158e-15	0.78712	0.414773
G1	0.5	0.5	6	-7.54407e-16	0.873882	0.355169
G1	0.5	0.5	7	4.7432e-15	0.949911	0.206215
G1	0.5	0.5	8	-1.1415e-16	0.997317	0.0134529
G1	0.5	0.5	9	5.41113e-16	0.898032	0.408367
G1	0.5	0.4	0	-4.93714e-16	0.957961	0.15873
G1	0.5	0.4	1	5.27388e-15	0.947227	0.202077
G1	0.5	0.4	2	6.93778e-17	0.953488	0.247655
G1	0.5	0.4	3	1.7505e-17	0.968694	0.99169
G1	0.5	0.4	4	2.06246e-15	0.955277	0.167603
G1	0.5	0.4	5	-4.26639e-16	0.923077	0.197674
G1	0.5	0.4	6	8.09315e-16	0.781753	0.56865
G1	0.5	0.4	7	5.68184e-15	0.935599	0.181644
G1	0.5	0.4	8	7.94822e-14	0.997317	0.00627803
G1	0.5	0.4	9	4.47555e-16	0.850626	0.391167
G1	0.5	0.3	0	2.7409e-15	0.839893	0.178914
G1	0.5	0.3	1	8.23403e-15	0.980322	0.120438
G1	0.5	0.3	2	-1.04382e-17	0.951699	0.593985
G1	0.5	0.3	3	0	0.983005	1
G1	0.5	0.3	4	2.48804e-16	0.847943	0.228903
G1	0.5	0.3	5	3.76812e-17	0.621646	0.669065
G1	0.5	0.3	6	5.18968e-17	0.838998	0.384861
G1	0.5	0.3	7	4.15537e-16	0.996422	0.032316
G1	0.5	0.3	8	-3.32638e-15	0.95975	0.151911
G1	0.5	0.3	9	3.13415e-16	0.748658	0.67264
G1	0.5	0.2	0	3.42956e-17	0.841682	1
G1	0.5	0.2	1	-6.78794e-18	0.971377	0.441068
G1	0.5	0.2	2	8.78691e-15	0.783542	0.992009
G1	0.5	0.2	3	2.27289e-15	0.851521	0.844538
G1	0.5	0.2	4	2.85515e-15	0.460644	0.933981
G1	0.5	0.2	5	1.41338e-16	0.356887	0.972431
G1	0.5	0.2	6	-4.19921e-16	0.57424	0.962617
G1	0.5	0.2	7	-2.04356e-16	0.93381	0.0287356
G1	0.5	0.2	8	6.84799e-15	0.793381	0.107103
G1	0.5	0.2	9	6.65725e-17	0.758497	0.716981
G1	0.5	0.1	0	8.07623e-15	0.916816	1
G1	0.5	0.1	1	1.42817e-15	0.288909	0.647059
G1	0.5	0.1	2	3.26848e-15	0.511628	1
G1	0.5	0.1	3	-4.08793e-14	0.965116	0.00648749
G1	0.5	0.1	4	2.92586e-15	0.344365	0.805195
G1	0.5	0.1	5	2.8021e-16	0.27102	0.993399
G1	0.5	0.1	6	2.32989e-15	0.129696	0.303448
G1	0.5	0.1	7	5.74461e-17	0.353309	0.648101
G1	0.5	0.1	8	2.6975e-13	0.996422	0.00179533
G1	0.5	0.1	9	2.02516e-16	0.968694	1
Late G1	0.5	0.99	0	1.94773e-14	1	0.0309278
Late G1	0.5	0.99	1	2.02862e-14	1	0.0309278
Late G1	0.5	0.99	2	-1.55634e-16	1	0.0721649
Late G1	0.5	0.99	3	-8.59759e-17	0.994845	0.0569948
Late G1	0.5	0.99	4	-7.68458e-17	0.989691	0.0625
Late G1	0.5	0.99	5	-6.57226e-17	1	0.0412371
Late G1	0.5	0.99	6	-6.14176e-17	1	0.0412371
Late G1	0.5	0.99	7	-7.5572e-17	1	0.0412371
Late G1	0.5	0.99	8	6.20043e-15	1	0.056701
Late G1	0.5	0.99	9	-7.92033e-17	1	0.0463918
Late G1	0.5	0.9	0	1.18997e-14	0.994845	0.0259067
Late G1	0.5	0.9	1	-1.48584e-17	1	0.0257732
Late G1	0.5	0.9	2	-3.87544e-15	0.994845	0.0880829
Late G1	0.5	0.9	3	2.82675e-16	0.989691	0.119792
Late G1	0.5	0.9	4	-1.34033e-15	0.984536	0.350785
Late G1	0.5	0.9	5	-5.69769e-17	1	0.0463918
Late G1	0.5	0.9	6	-2.93479e-18	1	0.0206186
Late G1	0.5	0.9	7	2.02862e-14	1	0.0309278
Late G1	0.5	0.9	8	8.38234e-15	1	0.0876289
Late G1	0.5	0.9	9	-2.55312e-17	1	0.0154639
Late G1	0.5	0.8	0	-4.6544e-17	0.994845	0.0362694
Late G1	0.5	0.8	1	0	1	0.0154639
Late G1	0.5	0.8	2	1.61627e-16	0.979381	0.189474
Late G1	0.5	0.8	3	3.93816e-16	0.994845	0.751295
Late G1	0.5	0.8	4	1.42218e-15	0.953608	0.243243
Late G1	0.5	0.8	5	6.72498e-16	0.989691	0.364583
Late G1	0.5	0.8	6	-6.57912e-17	0.994845	0.0414508
Late G1	0.5	0.8	7	-6.56415e-17	1	0.0463918
Late G1	0.5	0.8	8	6.57489e-17	1	0.0618557
Late G1	0.5	0.8	9	1	1	0
Late G1	0.5	0.7	0	-7.5572e-17	1	0.0412371
Late G1	0.5	0.7	1	-8.82207e-17	0.994845	0.145078
Late G1	0.5	0.7	2	1.04828e-14	0.994845	0.0621762
Late G1	0.5	0.7	3	3.08846e-16	0.994845	0.80829
Late G1	0.5	0.7	4	-2.62295e-17	0.963918	0.379679
Late G1	0.5	0.7	5	3.59624e-15	0.979381	0.847368
Late G1	0.5	0.7	6	1.85939e-14	1	0.0360825
Late G1	0.5	0.7	7	2.51516e-14	1	0.0309278
Late G1	0.5	0.7	8	-5.20942e-17	0.974227	0.142857
Late G1	0.5	0.7	9	0	1	0.00515464
Late G1	0.5	0.6	0	1	1	0
Late G1	0.5	0.6	1	-3.89814e-17	0.989691	0.104167
Late G1	0.5	0.6	2	-9.13641e-17	1	0.0412371
Late G1	0.5	0.6	3	-3.5089e-16	0.969072	0.797872
Late G1	0.5	0.6	4	5.14991e-15	0.979381	0.236842
Late G1	0.5	0.6	5	-2.19789e-18	0.907216	0.426136
Late G1	0.5	0.6	6	3.2551e-16	0.958763	0.258065
Late G1	0.5	0.6	7	6.7221e-16	0.994845	0.176166
Late G1	0.5	0.6	8	4.70225e-16	0.958763	0.231183
Late G1	0.5	0.6	9	1	1	0
Late G1	0.5	0.5	0	-6.90407e-17	1	0.0257732
Late G1	0.5	0.5	1	6.8793e-18	0.958763	0.0913978
Late G1	0.5	0.5	2	4.41943e-16	0.93299	0.370166
Late G1	0.5	0.5	3	4.31076e-16	0.891753	0.734104
Late G1	0.5	0.5	4	-1.94061e-15	0.974227	0.253968
Late G1	0.5	0.5	5	4.85835e-15	0.93299	0.154696
Late G1	0.5	0.5	6	8.06833e-16	0.840206	0.478528
Late G1	0.5	0.5	7	1.99593e-16	0.989691	0.03125
Late G1	0.5	0.5	8	7.4501e-16	0.92268	0.692737
Late G1	0.5	0.5	9	1	1	0
Late G1	0.5	0.4	0	1.93392e-16	1	0.108247
Late G1	0.5	0.4	1	2.15772e-16	0.938144	0.148352
Late G1	0.5	0.4	2	2.62356e-15	0.93299	0.309392
Late G1	0.5	0.4	3	-1.66759e-17	0.927835	0.983333
Late G1	0.5	0.4	4	3.95819e-17	0.958763	0.0698925
Late G1	0.5	0.4	5	-4.59895e-15	0.963918	0.0802139
Late G1	0.5	0.4	6	2.93216e-15	0.876289	0.270588
Late G1	0.5	0.4	7	4.79871e-15	0.969072	0.0797872
Late G1	0.5	0.4	8	-2.56407e-16	0.943299	0.901639
Late G1	0.5	0.4	9	1	1	0
Late G1	0.5	0.3	0	8.81256e-16	0.85567	0.373494
Late G1	0.5	0.3	1	2.37439e-16	0.989691	0.0625
Late G1	0.5	0.3	2	-7.51277e-17	0.840206	0.895706
Late G1	0.5	0.3	3	-3.43309e-18	0.93299	0.98895
Late G1	0.5	0.3	4	-1.96323e-17	0.809278	0.242038
Late G1	0.5	0.3	5	1.80463e-16	0.93299	0.176796
Late G1	0.5	0.3	6	-3.88717e-16	0.752577	1
Late G1	0.5	0.3	7	4.11837e-16	0.989691	0.270833
Late G1	0.5	0.3	8	-1.32175e-16	0.773196	0.813333
Late G1	0.5	0.3	9	1	1	0
Late G1	0.5	0.2	0	-1.69319e-15	0.721649	0.971429
Late G1	0.5	0.2	1	-7.19361e-17	1	0.0206186
Late G1	0.5	0.2	2	3.52939e-15	0.783505	0.763158
Late G1	0.5	0.2	3	1.6377e-15	0.798969	1
Late G1	0.5	0.2	4	1.7907e-15	0.634021	0.512195
Late G1	0.5	0.2	5	1.13001e-15	0.587629	0.535088
Late G1	0.5	0.2	6	1.07342e-15	0.603093	1
Late G1	0.5	0.2	7	3.39399e-17	0.824742	0.375
Late G1	0.5	0.2	8	-1.06274e-16	0.639175	0.524194
Late G1	0.5	0.2	9	1	1	0
Late G1	0.5	0.1	0	1.35633e-14	0.938144	0.945055
Late G1	0.5	0.1	1	1	0.927835	0
Late G1	0.5	0.1	2	4.88442e-18	0.891753	0.017341
Late G1	0.5	0.1	3	1	0.840206	1
Late G1	0.5	0.1	4	-7.96753e-17	0.685567	0.0300752
Late G1	0.5	0.1	5	9.16195e-15	0.438144	0.988235
Late G1	0.5	0.1	6	-6.01907e-16	0.118557	0.826087
Late G1	0.5	0.1	7	-1.70981e-16	0.365979	0.971831
Late G1	0.5	0.1	8	-8.62137e-17	0.989691	1
Late G1	0.5	0.1	9	5.82563e-15	0.984536	0.287958
S	0.5	0.99	0	9.48998e-17	0.995434	0.0458716
S	0.5	0.99	1	1.48435e-16	1	0.0593607
S	0.5	0.99	2	-1.97928e-16	1	0.0684932
S	0.5	0.99	3	-7.25322e-18	1	0.0639269
S	0.5	0.99	4	-7.7512e-18	1	0.0547945
S	0.5	0.99	5	1.48435e-16	1	0.0593607
S	0.5	0.99	6	6.82337e-15	0.990868	0.0506912
S	0.5	0.99	7	1.43119e-14	1	0.0502283
S	0.5	0.99	8	-6.21153e-15	0.995434	0.059633
S	0.5	0.99	9	1.48435e-16	1	0.0593607
S	0.5	0.9	0	9.48998e-17	0.995434	0.0458716
S	0.5	0.9	1	1.36531e-14	0.995434	0.0504587
S	0.5	0.9	2	-5.46341e-15	0.995434	0.0733945
S	0.5	0.9	3	3.70045e-15	1	0.305936
S	0.5	0.9	4	-1.89071e-16	0.995434	0.0825688
S	0.5	0.9	5	-4.36553e-17	0.995434	0.0779817
S	0.5	0.9	6	1.53986e-16	1	0.0913242
S	0.5	0.9	7	-5.88841e-17	0.995434	0.0458716
S	0.5	0.9	8	5.77926e-15	0.986301	0.148148
S	0.5	0.9	9	5.55488e-15	0.977169	0.135514
S	0.5	0.8	0	-5.88889e-15	0.995434	0.059633
S	0.5	0.8	1	4.33335e-15	0.990868	0.0829493
S	0.5	0.8	2	0	0.990868	0.0967742
S	0.5	0.8	3	-3.56438e-16	0.995434	0.798165
S	0.5	0.8	4	-1.98714e-15	0.958904	0.180952
S	0.5	0.8	5	6.81745e-17	0.977169	0.663551
S	0.5	0.8	6	-7.7512e-18	1	0.0547945
S	0.5	0.8	7	5.34452e-17	0.981735	0.116279
S	0.5	0.8	8	-7.11474e-17	1	0.0410959
S	0.5	0.8	9	2.00606e-16	0.940639	0.320388
S	0.5	0.7	0	1.81641e-16	0.940639	0.281553
S	0.5	0.7	1	-1.57782e-16	0.940639	0.135922
S	0.5	0.7	2	1.15605e-16	1	0.0593607
S	0.5	0.7	3	-5.40046e-18	0.986301	0.898148
S	0.5	0.7	4	-7.56991e-17	0.90411	0.80303
S	0.5	0.7	5	8.12086e-16	0.968037	0.575472
S	0.5	0.7	6	-1.31277e-16	0.972603	0.0985915
S	0.5	0.7	7	-1.89524e-17	0.949772	0.519231
S	0.5	0.7	8	-1.1995e-16	0.981735	0.0697674
S	0.5	0.7	9	-1.06071e-16	0.954338	0.598086
S	0.5	0.6	0	1.79502e-15	0.917808	0.363184
S	0.5	0.6	1	-3.80554e-17	0.949772	0.158654
S	0.5	0.6	2	1.38453e-15	0.817352	0.541899
S	0.5	0.6	3	-1.2212e-15	0.899543	0.771574
S	0.5	0.6	4	1.31084e-16	0.881279	0.906736
S	0.5	0.6	5	-2.49002e-16	0.926941	0.197044
S	0.5	0.6	6	6.9728e-17	0.881279	0.46114
S	0.5	0.6	7	8.0956e-16	0.922374	0.79703
S	0.5	0.6	8	2.45552e-15	0.986301	0.180556
S	0.5	0.6	9	6.34587e-17	0.972603	0.342723
S	0.5	0.5	0	-3.84532e-15	0.977169	0.0981308
S	0.5	0.5	1	-4.9287e-18	0.972603	0.0892019
S	0.5	0.5	2	1.64194e-15	0.853881	0.524064
S	0.5	0.5	3	-1.60648e-17	0.835616	0.983607
S	0.5	0.5	4	2.62691e-15	0.922374	0.975248
S	0.5	0.5	5	-2.31897e-16	0.694064	0.585526
S	0.5	0.5	6	6.09104e-16	0.872146	0.675393
S	0.5	0.5	7	-3.51511e-16	0.844749	1
S	0.5	0.5	8	1.3854e-15	0.972603	0.408451
S	0.5	0.5	9	7.79756e-16	0.803653	0.545455
S	0.5	0.4	0	-7.8206e-17	0.885845	0.603093
S	0.5	0.4	1	2.44236e-15	0.849315	0.365591
S	0.5	0.4	2	-1.49239e-15	0.835616	0.415301
S	0.5	0.4	3	-5.17088e-17	0.936073	0.985366
S	0.5	0.4	4	9.91355e-16	0.671233	0.823129
S	0.5	0.4	5	7.24371e-16	0.648402	0.816901
S	0.5	0.4	6	-9.20286e-17	0.949772	0.125
S	0.5	0.4	7	-7.02176e-16	0.675799	0.97973
S	0.5	0.4	8	3.54942e-15	0.96347	0.725118
S	0.5	0.4	9	2.80458e-16	0.712329	0.628205
S	0.5	0.3	0	5.46802e-16	0.744292	0.773006
S	0.5	0.3	1	2.2379e-15	0.894977	0.954082
S	0.5	0.3	2	1.08771e-15	0.926941	0.44335
S	0.5	0.3	3	0	0.981735	1
S	0.5	0.3	4	7.05049e-16	0.493151	0.935185
S	0.5	0.3	5	1.0623e-15	0.744292	0.472393
S	0.5	0.3	6	-3.40232e-16	0.684932	0.533333
S	0.5	0.3	7	3.74859e-15	0.922374	1
S	0.5	0.3	8	-6.93962e-18	0.771689	0.786982
S	0.5	0.3	9	-8.77311e-16	0.671233	0.857143
S	0.5	0.2	0	-1.65498e-15	0.716895	0.541401
S	0.5	0.2	1	-1.26314e-15	0.908676	0.994975
S	0.5	0.2	2	1.38337e-15	0.69863	0.699346
S	0.5	0.2	3	1.31215e-16	0.803653	1
S	0.5	0.2	4	9.86626e-17	0.575342	0.928571
S	0.5	0.2	5	-3.32422e-15	0.730594	0.1375
S	0.5	0.2	6	1.83303e-15	0.625571	0.664234
S	0.5	0.2	7	-1.13237e-15	0.52968	1
S	0.5	0.2	8	1.60304e-15	0.680365	0.463087
S	0.5	0.2	9	2.92364e-16	0.73516	0.987578
S	0.5	0.1	0	-9.78904e-15	0.954338	1
S	0.5	0.1	1	1.0777e-16	0.237443	0.980769
S	0.5	0.1	2	-6.00231e-17	0.333333	0.630137
S	0.5	0.1	3	0	0.90411	1
S	0.5	0.1	4	1.56872e-15	0.324201	0.985915
S	0.5	0.1	5	2.96081e-15	0.547945	0.641667
S	0.5	0.1	6	-1.4548e-17	0.141553	0.645161
S	0.5	0.1	7	6.72906e-15	0.420091	0.847826
S	0.5	0.1	8	6.01627e-14	0.990868	1
S	0.5	0.1	9	-9.42643e-17	0.945205	1
S/G2	0.5	0.99	0	-2.33821e-17	1	0.0181269
S/G2	0.5	0.99	1	1.84843e-14	0.996979	0.0151515
S/G2	0.5	0.99	2	-6.99228e-17	1	0.021148
S/G2	0.5	0.99	3	1.96596e-14	0.996979	0.0151515
S/G2	0.5	0.99	4	1.96596e-14	0.996979	0.0151515
S/G2	0.5	0.99	5	1.96596e-14	0.996979	0.0151515
S/G2	0.5	0.99	6	1.51355e-14	0.996979	0.0181818
S/G2	0.5	0.99	7	1.84843e-14	0.996979	0.0151515
S/G2	0.5	0.99	8	1.96596e-14	0.996979	0.0151515
S/G2	0.5	0.99	9	1.96596e-14	0.996979	0.0151515
S/G2	0.5	0.9	0	4.7562e-14	1	0.0120846
S/G2	0.5	0.9	1	-4.68809e-17	0.996979	0.0242424
S/G2	0.5	0.9	2	-6.99621e-17	0.996979	0.0212121
S/G2	0.5	0.9	3	2.16483e-16	0.996979	0.0969697
S/G2	0.5	0.9	4	9.94028e-17	0.97281	0.114907
S/G2	0.5	0.9	5	-5.97973e-17	0.996979	0.0393939
S/G2	0.5	0.9	6	2.12208e-14	0.996979	0.0272727
S/G2	0.5	0.9	7	1.84843e-14	0.996979	0.0151515
S/G2	0.5	0.9	8	1.50398e-16	0.990937	0.0609756
S/G2	0.5	0.9	9	-5.5799e-17	0.996979	0.0121212
S/G2	0.5	0.8	0	-5.62237e-17	1	0.021148
S/G2	0.5	0.8	1	1.60318e-14	0.996979	0.0363636
S/G2	0.5	0.8	2	3.68732e-15	0.993958	0.100304
S/G2	0.5	0.8	3	-8.85818e-18	0.97281	0.546584
S/G2	0.5	0.8	4	4.73529e-17	0.993958	0.0577508
S/G2	0.5	0.8	5	2.15961e-15	0.987915	0.223242
S/G2	0.5	0.8	6	2.27467e-14	0.996979	0.0272727
S/G2	0.5	0.8	7	-7.96822e-17	0.981873	0.0584615
S/G2	0.5	0.8	8	7.55289e-15	0.981873	0.0461538
S/G2	0.5	0.8	9	-7.48039e-17	0.996979	0.0393939
S/G2	0.5	0.7	0	1.13007e-16	0.984894	0.0398773
S/G2	0.5	0.7	1	-1.75236e-16	0.987915	0.0978593
S/G2	0.5	0.7	2	-7.99414e-17	0.975831	0.0495356
S/G2	0.5	0.7	3	-4.67971e-17	1	0.335347
S/G2	0.5	0.7	4	0	0.97281	0.543478
S/G2	0.5	0.7	5	1.66904e-17	0.942598	0.262821
S/G2	0.5	0.7	6	1.59124e-14	0.996979	0.0181818
S/G2	0.5	0.7	7	-2.86773e-15	0.981873	0.163077
S/G2	0.5	0.7	8	8.62364e-15	0.981873	0.0369231
S/G2	0.5	0.7	9	-2.56485e-16	0.963746	0.260188
S/G2	0.5	0.6	0	8.03613e-17	0.833837	0.32971
S/G2	0.5	0.6	1	-1.38126e-16	0.97281	0.052795
S/G2	0.5	0.6	2	1.11566e-14	0.990937	0.0670732
S/G2	0.5	0.6	3	8.13277e-15	0.996979	0.0484848
S/G2	0.5	0.6	4	2.14314e-15	0.945619	0.744409
S/G2	0.5	0.6	5	1.21344e-14	0.975831	0.0588235
S/G2	0.5	0.6	6	1.90139e-14	0.996979	0.0181818
S/G2	0.5	0.6	7	-7.32035e-16	0.924471	0.620915
S/G2	0.5	0.6	8	1.25384e-15	0.954683	0.325949
S/G2	0.5	0.6	9	-1.50212e-16	0.903323	0.250836
S/G2	0.5	0.5	0	5.60191e-18	0.746224	0.611336
S/G2	0.5	0.5	1	-8.39717e-17	0.960725	0.081761
S/G2	0.5	0.5	2	-3.68365e-17	0.942598	0.346154
S/G2	0.5	0.5	3	-1.54142e-14	1	0.0241692
S/G2	0.5	0.5	4	2.13724e-16	0.951662	0.936508
S/G2	0.5	0.5	5	-3.70628e-17	0.97281	0.0186335
S/G2	0.5	0.5	6	0	0.996979	0.0030303
S/G2	0.5	0.5	7	4.59666e-15	0.900302	0.187919
S/G2	0.5	0.5	8	2.83869e-15	0.939577	0.167203
S/G2	0.5	0.5	9	2.55985e-15	0.927492	0.143322
S/G2	0.5	0.4	0	1.67487e-15	0.873112	0.99308
S/G2	0.5	0.4	1	-1.42989e-16	0.864048	0.20979
S/G2	0.5	0.4	2	6.82294e-16	0.722054	0.861925
S/G2	0.5	0.4	3	2.10605e-16	1	0.0392749
S/G2	0.5	0.4	4	2.77435e-16	0.782477	0.799228
S/G2	0.5	0.4	5	-8.35422e-15	0.97281	0.0434783
S/G2	0.5	0.4	6	-1.17833e-14	0.984894	0.0245399
S/G2	0.5	0.4	7	-3.10146e-16	0.879154	0.237113
S/G2	0.5	0.4	8	-1.31559e-15	0.945619	0.41853
S/G2	0.5	0.4	9	3.60386e-17	0.942598	0.144231
S/G2	0.5	0.3	0	1.25744e-16	0.688822	0.868421
S/G2	0.5	0.3	1	2.23196e-15	0.900302	0.600671
S/G2	0.5	0.3	2	8.076e-16	0.851964	1
S/G2	0.5	0.3	3	2.10605e-16	1	0.0392749
S/G2	0.5	0.3	4	1.60126e-15	0.682779	0.663717
S/G2	0.5	0.3	5	0	0.990937	0.00609756
S/G2	0.5	0.3	6	-3.47219e-15	0.891239	0.118644
S/G2	0.5	0.3	7	-1.31354e-16	0.870091	0.600694
S/G2	0.5	0.3	8	2.50496e-15	0.836858	0.429603
S/G2	0.5	0.3	9	-4.65901e-16	0.984894	0.0582822
S/G2	0.5	0.2	0	1.86797e-17	0.81571	0.392593
S/G2	0.5	0.2	1	-1.33382e-16	0.888218	0.938776
S/G2	0.5	0.2	2	-1.96312e-16	0.655589	0.428571
S/G2	0.5	0.2	3	-1.46163e-17	0.963746	0.106583
S/G2	0.5	0.2	4	0	0.924471	0.0392157
S/G2	0.5	0.2	5	-4.9844e-18	0.897281	0.0740741
S/G2	0.5	0.2	6	1.1699e-16	0.94864	0.0254777
S/G2	0.5	0.2	7	3.73318e-17	0.909366	0.146179
S/G2	0.5	0.2	8	-4.49031e-18	0.882175	0.0890411
S/G2	0.5	0.2	9	-2.82717e-16	0.912387	0.145695
S/G2	0.5	0.1	0	8.68335e-15	0.960725	0.0471698
S/G2	0.5	0.1	1	-3.69937e-16	0.296073	0.918367
S/G2	0.5	0.1	2	2.28901e-15	0.359517	0.445378
S/G2	0.5	0.1	3	0	0.876133	0.92069
S/G2	0.5	0.1	4	6.58422e-16	0.637462	0.227488
S/G2	0.5	0.1	5	4.51136e-14	0.939577	0.0128617
S/G2	0.5	0.1	6	1.94824e-14	0.510574	0.0177515
S/G2	0.5	0.1	7	3.14802e-14	0.76435	0.0197628
S/G2	0.5	0.1	8	-2.74804e-15	0.942598	0.791667
S/G2	0.5	0.1	9	-9.17066e-17	0.996979	0.0212121
G2/M	0.5	0.99	0	8.33087e-14	1	0.00626959
G2/M	0.5	0.99	1	8.33087e-14	1	0.00626959
G2/M	0.5	0.99	2	-6.6079e-17	1	0.0188088
G2/M	0.5	0.99	3	4.36318e-14	1	0.0125392
G2/M	0.5	0.99	4	-2.37243e-17	1	0.0031348
G2/M	0.5	0.99	5	8.33087e-14	1	0.00626959
G2/M	0.5	0.99	6	8.33087e-14	1	0.00626959
G2/M	0.5	0.99	7	8.33087e-14	1	0.00626959
G2/M	0.5	0.99	8	8.33087e-14	1	0.00626959
G2/M	0.5	0.99	9	-2.35028e-17	1	0.00940439
G2/M	0.5	0.9	0	-2.35028e-17	1	0.00940439
G2/M	0.5	0.9	1	1.79079e-14	0.996865	0.0157233
G2/M	0.5	0.9	2	1.22978e-14	0.996865	0.0251572
G2/M	0.5	0.9	3	2.66939e-16	0.996865	0.0660377
G2/M	0.5	0.9	4	3.06522e-16	0.996865	0.0377358
G2/M	0.5	0.9	5	-2.37243e-17	1	0.0031348
G2/M	0.5	0.9	6	-5.47743e-17	1	0.0344828
G2/M	0.5	0.9	7	0	1	0.00940439
G2/M	0.5	0.9	8	8.33087e-14	1	0.00626959
G2/M	0.5	0.9	9	-1.73224e-17	0.996865	0.0125786
G2/M	0.5	0.8	0	-2.35146e-17	0.996865	0.00943396
G2/M	0.5	0.8	1	1.09304e-16	0.990596	0.0411392
G2/M	0.5	0.8	2	-2.32347e-16	0.946708	0.317881
G2/M	0.5	0.8	3	0	1	0.210031
G2/M	0.5	0.8	4	-3.29246e-16	0.996865	0.072327
G2/M	0.5	0.8	5	-2.08432e-16	1	0.0376176
G2/M	0.5	0.8	6	3.09447e-17	0.946708	0.18543
G2/M	0.5	0.8	7	8.33087e-14	1	0.00626959
G2/M	0.5	0.8	8	-2.35028e-17	1	0.00940439
G2/M	0.5	0.8	9	-5.19149e-17	1	0.0282132
G2/M	0.5	0.7	0	-6.09247e-15	0.990596	0.0632911
G2/M	0.5	0.7	1	2.80702e-15	0.962382	0.381107
G2/M	0.5	0.7	2	2.26394e-15	0.92163	0.170068
G2/M	0.5	0.7	3	1.58196e-15	1	0.388715
G2/M	0.5	0.7	4	3.06956e-18	1	0.376176
G2/M	0.5	0.7	5	1.55388e-16	0.990596	0.056962
G2/M	0.5	0.7	6	-4.03597e-15	0.965517	0.0974026
G2/M	0.5	0.7	7	1.74719e-15	0.984326	0.347134
G2/M	0.5	0.7	8	9.46073e-17	1	0.0376176
G2/M	0.5	0.7	9	-1.18028e-15	0.952978	0.421053
G2/M	0.5	0.6	0	-1.00807e-16	0.996865	0.0345912
G2/M	0.5	0.6	1	-2.90962e-15	0.946708	0.162252
G2/M	0.5	0.6	2	-3.38293e-16	0.880878	0.377224
G2/M	0.5	0.6	3	-2.91013e-16	0.968652	0.110032
G2/M	0.5	0.6	4	-1.57209e-15	1	0.250784
G2/M	0.5	0.6	5	1.38158e-14	0.990596	0.0474684
G2/M	0.5	0.6	6	-4.14152e-17	0.968652	0.100324
G2/M	0.5	0.6	7	2.0017e-16	0.965517	0.902597
G2/M	0.5	0.6	8	-6.32615e-17	0.990596	0.528481
G2/M	0.5	0.6	9	1.11177e-16	0.915361	0.191781
G2/M	0.5	0.5	0	-7.88499e-18	0.733542	0.491453
G2/M	0.5	0.5	1	6.20147e-16	0.821317	0.633588
G2/M	0.5	0.5	2	1.91569e-15	0.827586	0.931818
G2/M	0.5	0.5	3	-5.14694e-15	0.987461	0.0761905
G2/M	0.5	0.5	4	-2.18037e-16	1	0.45768
G2/M	0.5	0.5	5	-6.6079e-17	1	0.0188088
G2/M	0.5	0.5	6	3.09568e-15	0.952978	0.253289
G2/M	0.5	0.5	7	4.36443e-16	0.752351	0.3875
G2/M	0.5	0.5	8	6.27798e-16	0.909091	0.334483
G2/M	0.5	0.5	9	2.27947e-16	0.833856	0.270677
G2/M	0.5	0.4	0	-2.36527e-15	0.918495	0.90785
G2/M	0.5	0.4	1	1.69903e-16	0.76489	0.991803
G2/M	0.5	0.4	2	-3.83351e-16	0.783699	1
G2/M	0.5	0.4	3	-1.67818e-16	0.968652	0.281553
G2/M	0.5	0.4	4	-1.3425e-17	0.924765	0.467797
G2/M	0.5	0.4	5	-2.02978e-16	0.852665	0.220588
G2/M	0.5	0.4	6	-7.85285e-17	0.592476	0.798942
G2/M	0.5	0.4	7	-4.79982e-16	0.655172	0.889952
G2/M	0.5	0.4	8	-1.84464e-18	0.9279	0.689189
G2/M	0.5	0.4	9	2.52779e-16	0.636364	0.512315
G2/M	0.5	0.3	0	6.3541e-16	0.877743	0.439286
G2/M	0.5	0.3	1	-1.64465e-16	0.971787	1
G2/M	0.5	0.3	2	7.49477e-17	0.862069	1
G2/M	0.5	0.3	3	-2.70723e-16	0.937304	0.525084
G2/M	0.5	0.3	4	-1.22016e-17	0.909091	0.844828
G2/M	0.5	0.3	5	7.80844e-16	0.673981	0.502326
G2/M	0.5	0.3	6	-3.09252e-16	0.579937	0.524324
G2/M	0.5	0.3	7	4.80598e-15	0.890282	0.992958
G2/M	0.5	0.3	8	1.36425e-16	0.824451	0.885932
G2/M	0.5	0.3	9	1.48813e-15	0.705329	0.586667
G2/M	0.5	0.2	0	-2.02509e-15	0.702194	0.941964
G2/M	0.5	0.2	1	-3.53e-15	0.959248	1
G2/M	0.5	0.2	2	2.92681e-15	0.739812	1
G2/M	0.5	0.2	3	1.1992e-15	0.824451	0.577947
G2/M	0.5	0.2	4	0	0.648903	0.917874
G2/M	0.5	0.2	5	-2.71039e-16	0.510972	0.773006
G2/M	0.5	0.2	6	2.79013e-15	0.514107	0.993902
G2/M	0.5	0.2	7	-1.13586e-15	0.476489	0.901316
G2/M	0.5	0.2	8	1.44031e-15	0.579937	0.918919
G2/M	0.5	0.2	9	1.46568e-16	0.366771	0.854701
G2/M	0.5	0.1	0	7.17945e-16	0.871473	1
G2/M	0.5	0.1	1	5.42995e-15	0.38558	1
G2/M	0.5	0.1	2	6.91033e-16	0.297806	1
G2/M	0.5	0.1	3	-5.75692e-17	0.862069	0.996364
G2/M	0.5	0.1	4	-1.60576e-15	0.319749	1
G2/M	0.5	0.1	5	-9.35553e-15	0.758621	1
G2/M	0.5	0.1	6	2.55261e-17	0.0940439	1
G2/M	0.5	0.1	7	1	0.529781	1
G2/M	0.5	0.1	8	-1.8353e-14	0.912226	1
G2/M	0.5	0.1	9	-3.67025e-17	0.981191	1
M/Early G1	0.5	0.99	0	4.92767e-14	1	0.0117188
M/Early G1	0.5	0.99	1	-4.80963e-17	1	0.03125
M/Early G1	0.5	0.99	2	-1.69001e-16	0.996094	0.0823529
M/Early G1	0.5	0.99	3	-1.29169e-14	1	0.0234375
M/Early G1	0.5	0.99	4	-5.84179e-17	0.996094	0.0313725
M/Early G1	0.5	0.99	5	-1.29169e-14	1	0.0234375
M/Early G1	0.5	0.99	6	1.48801e-14	1	0.0195312
M/Early G1	0.5	0.99	7	2.42771e-14	0.996094	0.0235294
M/Early G1	0.5	0.99	8	1.48801e-14	1	0.0195312
M/Early G1	0.5	0.99	9	-1.29169e-14	1	0.0234375
M/Early G1	0.5	0.9	0	-2.07076e-17	0.992188	0.0275591
M/Early G1	0.5	0.9	1	2.95939e-14	0.992188	0.019685
M/Early G1	0.5	0.9	2	-8.99232e-17	0.953125	0.159836
M/Early G1	0.5	0.9	3	-2.86369e-18	1	0.257812
M/Early G1	0.5	0.9	4	9.95014e-15	1	0.0351562
M/Early G1	0.5	0.9	5	-1.1593e-16	0.980469	0.0677291
M/Early G1	0.5	0.9	6	-3.20989e-17	0.992188	0.0275591
M/Early G1	0.5	0.9	7	-1.95624e-17	0.996094	0.027451
M/Early G1	0.5	0.9	8	2.7367e-14	0.996094	0.0235294
M/Early G1	0.5	0.9	9	-1.07276e-16	0.972656	0.0722892
M/Early G1	0.5	0.8	0	8.97472e-15	0.976562	0.072
M/Early G1	0.5	0.8	1	-1.7945e-17	0.996094	0.0156863
M/Early G1	0.5	0.8	2	-8.08914e-16	0.886719	0.810573
M/Early G1	0.5	0.8	3	-4.3689e-16	0.957031	0.922449
M/Early G1	0.5	0.8	4	1	1	0
M/Early G1	0.5	0.8	5	-1.2463e-17	0.996094	0.317647
M/Early G1	0.5	0.8	6	1.65878e-16	0.941406	0.261411
M/Early G1	0.5	0.8	7	-8.03827e-17	0.980469	0.0557769
M/Early G1	0.5	0.8	8	-6.69041e-17	0.996094	0.027451
M/Early G1	0.5	0.8	9	-1.35115e-16	0.867188	0.716216
M/Early G1	0.5	0.7	0	1.02084e-15	0.914062	0.380342
M/Early G1	0.5	0.7	1	1	1	0
M/Early G1	0.5	0.7	2	-1.65113e-16	0.824219	0.582938
M/Early G1	0.5	0.7	3	1.54894e-14	1	0.953125
M/Early G1	0.5	0.7	4	1	1	0
M/Early G1	0.5	0.7	5	2.93892e-16	0.992188	0.149606
M/Early G1	0.5	0.7	6	-8.93164e-17	0.945312	0.18595
M/Early G1	0.5	0.7	7	-1.04091e-15	0.980469	0.749004
M/Early G1	0.5	0.7	8	1.37077e-13	0.988281	0.00395257
M/Early G1	0.5	0.7	9	2.46023e-17	0.914062	0.893162
M/Early G1	0.5	0.6	0	-2.22813e-15	0.90625	0.168103
M/Early G1	0.5	0.6	1	0	0.988281	0.00790514
M/Early G1	0.5	0.6	2	-7.2039e-16	0.722656	0.908108
M/Early G1	0.5	0.6	3	-2.05255e-16	0.945312	0.987603
M/Early G1	0.5	0.6	4	1	1	0
M/Early G1	0.5	0.6	5	-2.23135e-17	0.949219	0.0987654
M/Early G1	0.5	0.6	6	3.76597e-15	0.957031	0.110204
M/Early G1	0.5	0.6	7	8.82485e-15	0.984375	0.940476
M/Early G1	0.5	0.6	8	1	1	0
M/Early G1	0.5	0.6	9	1.46953e-15	0.847656	0.59447
M/Early G1	0.5	0.5	0	-1.11105e-16	0.542969	0.834532
M/Early G1	0.5	0.5	1	-3.80198e-17	0.996094	0.0156863
M/Early G1	0.5	0.5	2	2.841e-15	0.855469	1
M/Early G1	0.5	0.5	3	-4.74026e-16	0.75	0.869792
M/Early G1	0.5	0.5	4	1	1	0
M/Early G1	0.5	0.5	5	6.41111e-17	0.902344	0.147186
M/Early G1	0.5	0.5	6	-2.83807e-16	0.96875	0.157258
M/Early G1	0.5	0.5	7	2.02992e-18	0.820312	0.428571
M/Early G1	0.5	0.5	8	-8.21276e-16	0.949219	0.325103
M/Early G1	0.5	0.5	9	-8.42764e-18	0.78125	0.41
M/Early G1	0.5	0.4	0	-1.55139e-16	0.855469	0.945205
M/Early G1	0.5	0.4	1	2.37535e-16	0.730469	0.925134
M/Early G1	0.5	0.4	2	1.26226e-15	0.804688	1
M/Early G1	0.5	0.4	3	-2.68897e-18	0.882812	0.99115
M/Early G1	0.5	0.4	4	-2.45934e-14	0.996094	0.0117647
M/Early G1	0.5	0.4	5	-1.33252e-17	0.625	0.96875
M/Early G1	0.5	0.4	6	-9.7576e-16	0.695312	0.55618
M/Early G1	0.5	0.4	7	-4.17844e-16	0.921875	0.105932
M/Early G1	0.5	0.4	8	2.33453e-16	0.949219	0.880658
M/Early G1	0.5	0.4	9	2.70851e-16	0.585938	0.84
M/Early G1	0.5	0.3	0	8.1045e-15	0.726562	1
M/Early G1	0.5	0.3	1	-3.29612e-16	0.972656	1
M/Early G1	0.5	0.3	2	2.68448e-15	0.875	1
M/Early G1	0.5	0.3	3	5.77972e-15	0.929688	1
M/Early G1	0.5	0.3	4	-2.65457e-14	0.953125	0.0122951
M/Early G1	0.5	0.3	5	-2.08272e-17	0.640625	1
M/Early G1	0.5	0.3	6	7.01806e-16	0.523438	0.619403
M/Early G1	0.5	0.3	7	8.65704e-15	0.933594	0.979079
M/Early G1	0.5	0.3	8	1.93903e-15	0.898438	1
M/Early G1	0.5	0.3	9	-2.51997e-16	0.542969	1
M/Early G1	0.5	0.2	0	2.39976e-15	0.640625	1
M/Early G1	0.5	0.2	1	0	0.976562	1
M/Early G1	0.5	0.2	2	2.93469e-16	0.664062	1
M/Early G1	0.5	0.2	3	-2.66575e-16	0.703125	1
M/Early G1	0.5	0.2	4	2.87514e-16	0.804688	0.116505
M/Early G1	0.5	0.2	5	-4.1599e-17	0.519531	1
M/Early G1	0.5	0.2	6	-1.95359e-17	0.546875	0.671429
M/Early G1	0.5	0.2	7	-1.00334e-16	0.671875	1
M/Early G1	0.5	0.2	8	1.75813e-17	0.707031	1
M/Early G1	0.5	0.2	9	9.54031e-17	0.429688	0.827273
M/Early G1	0.5	0.1	0	-2.26145e-16	0.921875	1
M/Early G1	0.5	0.1	1	1.21819e-15	0.265625	1
M/Early G1	0.5	0.1	2	-3.34244e-17	0.292969	1
M/Early G1	0.5	0.1	3	5.24699e-14	0.945312	1
M/Early G1	0.5	0.1	4	-8.58549e-17	0.351562	1
M/Early G1	0.5	0.1	5	-4.14517e-17	0.613281	1
M/Early G1	0.5	0.1	6	5.58913e-16	0.0351562	1
M/Early G1	0.5	0.1	7	-5.35611e-17	0.515625	1
M/Early G1	0.5	0.1	8	1	0.980469	1
M/Early G1	0.5	0.1	9	1.74339e-14	0.960938	1
