## Supplementary material for "Classifying cell cycle states and a quiescent-like G0 state using single-cell transcriptomics": Table S8

### Sheet: Supplemental_Table_S8
Supplementary Table S8. hSkMSC G0 marker genes.
human_ensembl	human_symbol	p-value	avg_log2FC	pct.1	pct.2	p_val_adj
ENSG00000168542	COL3A1	3.51746e-219	1.00523	0.999	0.982	8.03564e-215
ENSG00000038427	VCAN	2.10573e-216	1.25922	0.997	0.97	4.81054e-212
ENSG00000237413	MGC27382	1.28686e-199	1.52596	0.933	0.59	2.93984e-195
ENSG00000154153	RETREG1	6.08989e-197	2.11152	0.663	0.224	1.39123e-192
ENSG00000130203	APOE	1.30041e-192	1.53927	0.98	0.852	2.97078e-188
ENSG00000087086	FTL	2.36574e-156	0.515683	1	1	5.40452e-152
ENSG00000142089	IFITM3	5.94066e-153	0.589794	1	1	1.35714e-148
ENSG00000122420	PTGFR	6.92661e-152	1.12108	0.95	0.663	1.58238e-147
ENSG00000187260	WDR86	6.30817e-146	1.92143	0.529	0.167	1.4411e-141
ENSG00000157150	TIMP4	1.11961e-141	1.84698	0.705	0.326	2.55774e-137
ENSG00000078114	NEBL	8.80339e-139	1.44065	0.804	0.435	2.01113e-134
ENSG00000138061	CYP1B1	1.01411e-137	1.1622	0.951	0.736	2.31673e-133
ENSG00000134853	PDGFRA	1.0513e-135	1.14586	0.956	0.819	2.4017e-131
ENSG00000064655	EYA2	1.72548e-133	1.83868	0.595	0.232	3.94185e-129
ENSG00000187134	AKR1C1	5.22016e-133	1.07902	0.941	0.76	1.19254e-128
ENSG00000135744	AGT	1.02388e-128	2.32752	0.539	0.202	2.33906e-124
ENSG00000170293	CMTM8	4.38963e-124	1.34873	0.789	0.442	1.00281e-119
ENSG00000241684	ADAMTS9-AS2	2.46024e-122	1.6914	0.528	0.191	5.62042e-118
ENSG00000198832	SELENOM	7.25205e-122	0.618898	0.998	0.978	1.65673e-117
ENSG00000189337	KAZN	1.88652e-115	0.934402	0.994	0.946	4.30976e-111
ENSG00000164330	EBF1	2.34109e-113	1.02394	0.948	0.755	5.34822e-109
ENSG00000149131	SERPING1	1.92469e-108	1.00706	0.891	0.639	4.39696e-104
ENSG00000108551	RASD1	4.04784e-107	2.01239	0.431	0.145	9.24729e-103
ENSG00000136859	ANGPTL2	5.23493e-102	1.49043	0.598	0.275	1.19592e-97
ENSG00000183098	GPC6	1.62341e-99	0.729436	0.988	0.931	3.70868e-95
ENSG00000187479	C11orf96	8.21722e-99	2.035	0.358	0.106	1.87722e-94
ENSG00000118849	RARRES1	1.73342e-98	1.07942	0.924	0.709	3.96001e-94
ENSG00000196616	ADH1B	6.54294e-95	1.45763	0.603	0.286	1.49474e-90
ENSG00000140285	FGF7	7.84355e-93	0.845537	0.96	0.884	1.79186e-88
ENSG00000115380	EFEMP1	1.60387e-91	0.805721	0.93	0.762	3.66405e-87
ENSG00000054598	FOXC1	3.83604e-91	1.06418	0.764	0.438	8.76344e-87
ENSG00000145358	DDIT4L	9.76691e-91	2.27424	0.281	0.071	2.23125e-86
ENSG00000010810	FYN	4.50065e-89	0.919894	0.903	0.733	1.02817e-84
ENSG00000070214	SLC44A1	4.67637e-89	0.829917	0.945	0.854	1.06832e-84
ENSG00000156804	FBXO32	5.809e-89	2.15186	0.307	0.085	1.32707e-84
ENSG00000120708	TGFBI	3.04672e-88	0.594951	1	0.983	6.96024e-84
ENSG00000115252	PDE1A	2.27182e-87	1.28195	0.587	0.28	5.18998e-83
ENSG00000155849	ELMO1	5.07908e-87	1.65255	0.381	0.127	1.16032e-82
ENSG00000245532	NEAT1	9.61169e-87	0.574957	0.998	0.984	2.19579e-82
ENSG00000133048	CHI3L1	2.80408e-86	1.68725	0.593	0.299	6.40592e-82
ENSG00000130208	APOC1	4.7344e-86	1.29295	0.842	0.661	1.08157e-81
ENSG00000159403	C1R	8.06072e-86	0.766689	0.937	0.74	1.84147e-81
ENSG00000113389	NPR3	2.60967e-84	0.847074	0.927	0.756	5.9618e-80
ENSG00000114423	CBLB	2.72245e-82	0.833114	0.896	0.685	6.21943e-78
ENSG00000158747	NBL1	8.24127e-82	0.93513	0.881	0.71	1.88272e-77
ENSG00000069667	RORA	9.56442e-82	0.968217	0.904	0.736	2.18499e-77
ENSG00000109339	MAPK10	1.14586e-79	1.3049	0.561	0.27	2.61772e-75
ENSG00000182326	C1S	6.48572e-78	0.953239	0.763	0.479	1.48166e-73
ENSG00000130066	SAT1	1.83193e-77	1.09963	0.801	0.59	4.18505e-73
ENSG00000152377	SPOCK1	2.80219e-77	0.66196	0.966	0.833	6.40161e-73
ENSG00000162804	SNED1	9.61824e-77	0.719504	0.986	0.928	2.19729e-72
ENSG00000262655	SPON1	3.32586e-76	1.75165	0.448	0.195	7.59793e-72
ENSG00000146278	PNRC1	5.77092e-76	0.727124	0.921	0.729	1.31837e-71
ENSG00000119138	KLF9	1.32992e-75	0.92934	0.791	0.519	3.03821e-71
ENSG00000231606	NA	3.54363e-74	1.03	0.742	0.461	8.09543e-70
ENSG00000230333	NA	5.88003e-72	1.32694	0.509	0.244	1.34329e-67
ENSG00000166106	ADAMTS15	2.0331e-71	1.19988	0.545	0.268	4.64461e-67
ENSG00000169071	ROR2	5.17074e-70	0.915713	0.754	0.465	1.18126e-65
ENSG00000000971	CFH	2.4468e-69	0.994902	0.71	0.446	5.58972e-65
ENSG00000116667	C1orf21	1.85734e-68	1.14557	0.652	0.382	4.2431e-64
ENSG00000102802	MEDAG	2.23628e-68	1.30876	0.544	0.276	5.10879e-64
ENSG00000170891	CYTL1	9.46043e-68	0.978117	0.77	0.493	2.16123e-63
ENSG00000131386	GALNT15	5.11112e-67	0.953747	0.79	0.583	1.16763e-62
ENSG00000233016	SNHG7	9.76061e-67	0.752791	0.888	0.738	2.22981e-62
ENSG00000221869	CEBPD	1.13258e-66	0.543927	0.982	0.926	2.58739e-62
ENSG00000106772	PRUNE2	2.48627e-66	0.99454	0.683	0.403	5.67988e-62
ENSG00000134532	SOX5	2.49887e-66	0.998942	0.623	0.341	5.70866e-62
ENSG00000109906	ZBTB16	3.33106e-66	0.743666	0.887	0.692	7.6098e-62
ENSG00000139329	LUM	3.57616e-66	0.952736	0.751	0.5	8.16973e-62
ENSG00000079257	LXN	3.77462e-66	0.913719	0.85	0.658	8.62313e-62
ENSG00000035664	DAPK2	2.39633e-65	1.50491	0.394	0.164	5.47441e-61
ENSG00000120594	PLXDC2	2.5587e-65	1.2311	0.501	0.24	5.84535e-61
ENSG00000251003	NA	8.36253e-65	0.838656	0.811	0.577	1.91042e-60
ENSG00000183722	LHFPL6	1.77851e-63	0.716245	0.929	0.806	4.06301e-59
ENSG00000173221	GLRX	4.41527e-63	0.681158	0.935	0.838	1.00867e-58
ENSG00000064393	HIPK2	5.73273e-63	0.542925	0.991	0.958	1.30964e-58
ENSG00000249835	VCAN-AS1	4.2502e-62	1.64936	0.291	0.1	9.70959e-58
ENSG00000121410	A1BG	3.05252e-61	0.618256	0.93	0.778	6.97349e-57
ENSG00000186480	INSIG1	3.39488e-61	1.06713	0.711	0.477	7.7556e-57
ENSG00000145423	SFRP2	2.24699e-60	1.19272	0.594	0.346	5.13324e-56
ENSG00000151726	ACSL1	8.69634e-60	1.03921	0.617	0.362	1.98668e-55
ENSG00000004776	HSPB6	1.42767e-58	0.528082	0.972	0.912	3.26152e-54
ENSG00000047648	ARHGAP6	1.44506e-57	0.917195	0.77	0.551	3.30124e-53
ENSG00000177706	FAM20C	2.95102e-57	0.561691	0.953	0.892	6.7416e-53
ENSG00000234593	KAZN-AS1	2.04229e-56	1.03915	0.6	0.347	4.66562e-52
ENSG00000165495	PKNOX2	6.15159e-56	1.07061	0.448	0.211	1.40533e-51
ENSG00000112182	BACH2	1.31853e-55	1.54741	0.33	0.133	3.01218e-51
ENSG00000182463	TSHZ2	5.21403e-55	1.08424	0.447	0.215	1.19115e-50
ENSG00000120885	CLU	1.7984e-54	0.980262	0.705	0.471	4.10844e-50
ENSG00000112936	C7	1.40393e-53	1.57815	0.352	0.152	3.20728e-49
ENSG00000009413	REV3L	1.57659e-53	0.763682	0.922	0.821	3.60172e-49
ENSG00000168702	LRP1B	2.10743e-53	2.11349	0.231	0.074	4.81443e-49
ENSG00000108950	FAM20A	5.55205e-53	0.716486	0.782	0.543	1.26837e-48
ENSG00000115594	IL1R1	1.37489e-52	0.637218	0.969	0.913	3.14095e-48
ENSG00000162407	PLPP3	1.75969e-52	0.662418	0.952	0.871	4.02002e-48
ENSG00000157985	AGAP1	2.99116e-52	0.55343	0.963	0.922	6.8333e-48
ENSG00000112320	SOBP	1.0238e-51	0.659476	0.773	0.515	2.33888e-47
ENSG00000221818	EBF2	1.14153e-51	0.586725	0.855	0.62	2.60783e-47
ENSG00000006016	CRLF1	4.25986e-51	0.733389	0.766	0.533	9.73164e-47
ENSG00000189221	MAOA	5.3116e-51	1.50522	0.304	0.12	1.21343e-46
ENSG00000231231	NA	6.03023e-51	1.61813	0.352	0.156	1.37761e-46
ENSG00000150594	ADRA2A	2.51638e-50	2.4406	0.13	0.026	5.74867e-46
ENSG00000170961	HAS2	2.81963e-50	1.12424	0.676	0.49	6.44144e-46
ENSG00000123689	G0S2	2.84781e-50	1.10468	0.51	0.281	6.50583e-46
ENSG00000159216	RUNX1	6.29229e-50	0.710765	0.871	0.713	1.43747e-45
ENSG00000162944	RFTN2	4.85475e-49	1.22766	0.353	0.155	1.10907e-44
ENSG00000178764	ZHX2	5.96876e-49	1.5281	0.313	0.131	1.36356e-44
ENSG00000076716	GPC4	7.1975e-49	1.27541	0.328	0.138	1.64427e-44
ENSG00000109819	PPARGC1A	8.92291e-48	1.87745	0.189	0.056	2.03844e-43
ENSG00000280241	NA	2.93035e-47	0.710974	0.761	0.534	6.69439e-43
ENSG00000224032	NA	4.04824e-47	0.664838	0.794	0.62	9.24821e-43
ENSG00000104313	EYA1	5.54852e-47	1.54185	0.287	0.116	1.26756e-42
ENSG00000255471	NA	6.06797e-47	1.15148	0.389	0.186	1.38623e-42
ENSG00000154380	ENAH	6.68804e-47	0.576336	0.933	0.852	1.52788e-42
ENSG00000124731	TREM1	1.0489e-46	0.716033	0.732	0.488	2.3962e-42
ENSG00000205464	NA	2.375e-46	1.23065	0.439	0.23	5.42569e-42
ENSG00000144857	BOC	2.95076e-46	1.04899	0.497	0.279	6.74101e-42
ENSG00000062282	DGAT2	3.0204e-46	1.23379	0.386	0.186	6.90011e-42
ENSG00000139178	C1RL	3.79977e-46	0.733521	0.706	0.481	8.68058e-42
ENSG00000087303	NID2	4.71765e-46	0.672718	0.744	0.515	1.07775e-41
ENSG00000227496	LOC102723834	4.93483e-46	1.3864	0.318	0.138	1.12736e-41
ENSG00000109099	PMP22	6.52656e-46	0.732125	0.767	0.559	1.49099e-41
ENSG00000152910	CNTNAP4	2.26918e-45	2.65325	0.161	0.044	5.18394e-41
ENSG00000117643	MAN1C1	3.08804e-45	1.23344	0.308	0.13	7.05462e-41
ENSG00000102468	HTR2A	6.72827e-45	2.06267	0.136	0.032	1.53707e-40
ENSG00000139132	FGD4	9.56396e-45	0.801804	0.526	0.296	2.18489e-40
ENSG00000114861	FOXP1	9.94771e-45	0.535936	0.912	0.816	2.27256e-40
ENSG00000102359	SRPX2	1.04404e-44	0.568093	0.892	0.782	2.3851e-40
ENSG00000005243	COPZ2	1.79484e-44	0.589627	0.842	0.662	4.10032e-40
ENSG00000129988	LBP	9.48286e-44	2.25712	0.163	0.046	2.16636e-39
ENSG00000145687	SSBP2	1.08728e-42	0.603044	0.867	0.714	2.4839e-38
ENSG00000185559	DLK1	1.19323e-42	1.48346	0.317	0.142	2.72594e-38
ENSG00000235531	MSC-AS1	2.47645e-42	0.882595	0.517	0.296	5.65746e-38
ENSG00000119729	RHOQ	2.60575e-42	0.703085	0.773	0.568	5.95282e-38
ENSG00000152661	GJA1	4.10127e-42	0.670114	0.782	0.592	9.36934e-38
ENSG00000115457	IGFBP2	9.10513e-42	1.00569	0.523	0.324	2.08007e-37
ENSG00000132170	PPARG	1.04581e-41	0.786595	0.82	0.696	2.38914e-37
ENSG00000164237	CMBL	1.72087e-41	0.661474	0.753	0.549	3.93132e-37
ENSG00000099260	PALMD	2.52811e-41	1.79658	0.191	0.064	5.77547e-37
ENSG00000144560	VGLL4	3.19811e-41	0.577885	0.835	0.68	7.30608e-37
ENSG00000064205	CCN5	5.24678e-41	1.91497	0.186	0.06	1.19863e-36
ENSG00000145349	CAMK2D	5.66179e-41	0.587129	0.905	0.812	1.29344e-36
ENSG00000182752	PAPPA	1.14341e-40	0.545514	0.988	0.97	2.61211e-36
ENSG00000143819	EPHX1	1.77666e-40	0.978217	0.546	0.344	4.05877e-36
ENSG00000171208	NETO2	2.79582e-40	0.658303	0.936	0.888	6.38705e-36
ENSG00000070193	FGF10	3.44e-40	2.07313	0.131	0.033	7.85867e-36
ENSG00000173482	PTPRM	3.52063e-40	0.555146	0.869	0.734	8.04288e-36
ENSG00000158104	HPD	4.29562e-40	1.22549	0.366	0.183	9.81334e-36
ENSG00000247809	NR2F2-AS1	2.90477e-39	0.729974	0.614	0.395	6.63596e-35
ENSG00000011465	DCN	3.06849e-39	0.516761	0.954	0.907	7.00997e-35
ENSG00000248144	ADH1C	3.3388e-39	2.06998	0.118	0.028	7.62749e-35
ENSG00000118985	ELL2	5.37079e-39	0.670491	0.816	0.651	1.22696e-34
ENSG00000181458	TMEM45A	8.6602e-39	0.654077	0.761	0.569	1.97842e-34
ENSG00000113916	BCL6	1.28429e-38	0.968375	0.445	0.251	2.93397e-34
ENSG00000124749	COL21A1	1.56225e-38	1.17364	0.359	0.181	3.56896e-34
ENSG00000132846	ZBED3	1.66687e-38	1.30041	0.322	0.154	3.80796e-34
ENSG00000168310	IRF2	1.97895e-38	0.703075	0.719	0.529	4.52092e-34
ENSG00000287335	NA	3.68463e-38	1.42299	0.233	0.091	8.41753e-34
ENSG00000197766	CFD	4.49234e-38	1.24419	0.411	0.22	1.02628e-33
ENSG00000259345	NA	4.62197e-38	1.06252	0.374	0.192	1.05589e-33
ENSG00000133083	DCLK1	7.03259e-38	0.855387	0.491	0.288	1.6066e-33
ENSG00000111799	COL12A1	1.01579e-37	0.599545	0.922	0.86	2.32058e-33
ENSG00000140836	ZFHX3	1.15852e-37	0.594095	0.811	0.632	2.64664e-33
ENSG00000135917	SLC19A3	3.80392e-37	1.27072	0.257	0.108	8.69005e-33
ENSG00000081803	CADPS2	6.51166e-37	1.00095	0.377	0.193	1.48759e-32
ENSG00000166575	TMEM135	1.09022e-36	0.709383	0.659	0.457	2.49062e-32
ENSG00000074181	NOTCH3	2.90327e-36	0.78173	0.52	0.315	6.63251e-32
ENSG00000100336	APOL4	3.03059e-36	1.97899	0.124	0.033	6.92337e-32
ENSG00000250786	SNHG18	5.72236e-36	0.61906	0.699	0.489	1.30727e-31
ENSG00000111913	RIPOR2	7.37892e-36	1.78205	0.17	0.057	1.68572e-31
ENSG00000170955	CAVIN3	8.90276e-36	0.568525	0.968	0.93	2.03384e-31
ENSG00000169122	FAM110B	1.26701e-35	0.916161	0.412	0.225	2.89449e-31
ENSG00000146938	NLGN4X	1.43078e-35	1.67363	0.166	0.055	3.26861e-31
ENSG00000180447	GAS1	2.02054e-35	0.943422	0.455	0.263	4.61592e-31
ENSG00000196139	AKR1C3	2.65259e-35	0.901859	0.462	0.272	6.05983e-31
ENSG00000198520	ARMH1	3.32776e-35	1.13001	0.317	0.155	7.60226e-31
ENSG00000115919	KYNU	6.60114e-35	1.20835	0.503	0.324	1.50803e-30
ENSG00000163694	RBM47	8.2093e-35	1.40014	0.215	0.084	1.87541e-30
ENSG00000086289	EPDR1	1.50302e-34	1.1047	0.293	0.136	3.43364e-30
ENSG00000168734	PKIG	2.70171e-34	0.631662	0.739	0.553	6.17206e-30
ENSG00000185432	METTL7A	3.05125e-34	0.955221	0.402	0.223	6.97058e-30
ENSG00000166262	FAM227B	3.06234e-34	0.78128	0.592	0.402	6.99591e-30
ENSG00000172164	SNTB1	3.45258e-34	0.645014	0.678	0.461	7.88741e-30
ENSG00000175309	PHYKPL	3.61115e-34	0.526019	0.82	0.666	8.24968e-30
ENSG00000187955	COL14A1	7.95733e-34	0.913744	0.435	0.243	1.81785e-29
ENSG00000165030	NFIL3	1.01986e-33	0.74015	0.585	0.383	2.32986e-29
ENSG00000228221	LINC00578	2.22722e-33	1.43292	0.178	0.064	5.08808e-29
ENSG00000067113	PLPP1	2.45167e-33	1.18327	0.528	0.356	5.60084e-29
ENSG00000039537	C6	2.86702e-33	2.15231	0.1	0.023	6.54972e-29
ENSG00000154188	ANGPT1	4.29156e-33	0.532987	0.748	0.565	9.80407e-29
ENSG00000223745	NA	9.42436e-33	0.595465	0.721	0.526	2.15299e-28
ENSG00000136861	CDK5RAP2	9.43141e-33	0.649678	0.802	0.661	2.15461e-28
ENSG00000148700	ADD3	1.04928e-32	0.510013	0.887	0.797	2.39708e-28
ENSG00000137869	CYP19A1	1.26107e-32	1.16034	0.314	0.159	2.88092e-28
ENSG00000139112	GABARAPL1	1.38132e-32	1.08341	0.291	0.14	3.15562e-28
ENSG00000162687	KCNT2	1.63048e-32	0.957884	0.284	0.133	3.72483e-28
ENSG00000107438	PDLIM1	1.79428e-32	0.728562	0.521	0.32	4.09904e-28
ENSG00000185046	ANKS1B	1.9115e-32	1.02756	0.298	0.145	4.36682e-28
ENSG00000083067	TRPM3	2.09184e-32	1.64923	0.155	0.052	4.77881e-28
ENSG00000078725	BRINP1	2.94561e-32	1.60532	0.154	0.052	6.72925e-28
ENSG00000111341	MGP	6.34992e-32	1.29053	0.31	0.155	1.45064e-27
ENSG00000067992	PDK3	7.68283e-32	1.09526	0.312	0.158	1.75514e-27
ENSG00000115896	PLCL1	8.67846e-32	1.19321	0.209	0.086	1.98259e-27
ENSG00000042062	RIPOR3	2.28361e-31	1.09231	0.28	0.133	5.21691e-27
ENSG00000197321	SVIL	2.40407e-31	0.528798	0.86	0.769	5.49209e-27
ENSG00000119699	TGFB3	2.77283e-31	1.11706	0.326	0.17	6.33452e-27
ENSG00000171425	ZNF581	3.03587e-31	0.60447	0.69	0.515	6.93543e-27
ENSG00000107562	CXCL12	3.4521e-31	1.20751	0.327	0.172	7.88632e-27
ENSG00000167157	PRRX2	3.63236e-31	0.584051	0.725	0.538	8.29812e-27
ENSG00000257261	NA	4.33448e-31	0.653997	0.571	0.387	9.90212e-27
ENSG00000253819	NA	4.60647e-31	1.37619	0.221	0.094	1.05235e-26
ENSG00000088756	ARHGAP28	4.75471e-31	1.32625	0.243	0.11	1.08621e-26
ENSG00000205809	KLRC2	5.14679e-31	1.58907	0.137	0.043	1.17578e-26
ENSG00000151632	AKR1C2	5.27171e-31	1.04938	0.396	0.229	1.20432e-26
ENSG00000175779	LINC02694	5.45381e-31	1.60803	0.14	0.045	1.24592e-26
ENSG00000025708	TYMP	5.69173e-31	0.562541	0.783	0.636	1.30028e-26
ENSG00000163975	MELTF	6.45455e-31	1.07052	0.299	0.149	1.47454e-26
ENSG00000266964	FXYD1	3.61231e-30	0.957656	0.363	0.199	8.25233e-26
ENSG00000205129	C4orf47	5.2665e-30	0.951261	0.374	0.21	1.20313e-25
ENSG00000113231	PDE8B	7.61632e-30	2.04536	0.107	0.029	1.73995e-25
ENSG00000225521	NA	9.3539e-30	0.632613	0.637	0.452	2.1369e-25
ENSG00000165655	ZNF503	9.97501e-30	0.772381	0.56	0.38	2.27879e-25
ENSG00000136160	EDNRB	1.03085e-29	1.31479	0.202	0.084	2.35498e-25
ENSG00000058668	ATP2B4	1.37509e-29	0.688298	0.646	0.467	3.14139e-25
ENSG00000198624	CCDC69	1.39465e-29	1.52246	0.165	0.061	3.18608e-25
ENSG00000170873	MTSS1	1.50144e-29	1.45813	0.223	0.099	3.43003e-25
ENSG00000108846	ABCC3	1.87789e-29	0.515847	0.797	0.638	4.29005e-25
ENSG00000189283	FHIT	2.06747e-29	0.551111	0.73	0.563	4.72314e-25
ENSG00000185885	IFITM1	2.42904e-29	0.823971	0.48	0.307	5.54915e-25
ENSG00000169908	TM4SF1	3.08259e-29	0.656964	0.691	0.514	7.04218e-25
ENSG00000104435	STMN2	1.017e-28	1.01892	0.538	0.381	2.32334e-24
ENSG00000162496	DHRS3	1.09297e-28	0.709238	0.538	0.359	2.4969e-24
ENSG00000250722	SELENOP	1.19137e-28	1.3559	0.202	0.086	2.72169e-24
ENSG00000162493	PDPN	1.59871e-28	0.986186	0.318	0.167	3.65226e-24
ENSG00000169242	EFNA1	1.73238e-28	1.8842	0.108	0.031	3.95761e-24
ENSG00000140937	CDH11	1.80433e-28	0.859993	0.53	0.362	4.12198e-24
ENSG00000250903	GMDS-DT	4.64441e-28	0.604214	0.619	0.443	1.06102e-23
ENSG00000196839	ADA	5.93657e-28	0.84851	0.538	0.379	1.35621e-23
ENSG00000090661	CERS4	2.84674e-27	0.991634	0.288	0.149	6.50339e-23
ENSG00000160801	PTH1R	2.88524e-27	1.40269	0.157	0.059	6.59133e-23
ENSG00000169760	NLGN1	3.01796e-27	0.568138	0.534	0.348	6.89453e-23
ENSG00000235848	NA	3.93898e-27	1.22316	0.222	0.101	8.99859e-23
ENSG00000148655	LRMDA	4.52945e-27	0.87636	0.353	0.2	1.03475e-22
ENSG00000120158	RCL1	5.01598e-27	0.621299	0.582	0.407	1.1459e-22
ENSG00000146122	DAAM2	5.39744e-27	0.803576	0.364	0.205	1.23305e-22
ENSG00000164056	SPRY1	6.28526e-27	0.645308	0.607	0.435	1.43587e-22
ENSG00000159200	RCAN1	9.21049e-27	0.927014	0.781	0.727	2.10414e-22
ENSG00000139631	CSAD	2.08577e-26	0.733842	0.473	0.305	4.76494e-22
ENSG00000163638	ADAMTS9	2.12969e-26	1.64938	0.138	0.049	4.86528e-22
ENSG00000117280	RAB29	3.33308e-26	0.836763	0.387	0.231	7.61441e-22
ENSG00000105792	CFAP69	3.51439e-26	0.896594	0.353	0.203	8.02863e-22
ENSG00000124249	KCNK15	3.68265e-26	1.44053	0.186	0.08	8.41302e-22
ENSG00000005020	SKAP2	4.47546e-26	0.526292	0.741	0.596	1.02242e-21
ENSG00000196562	SULF2	8.05701e-26	1.26154	0.258	0.131	1.84062e-21
ENSG00000106483	SFRP4	8.40203e-26	1.94915	0.104	0.031	1.91944e-21
ENSG00000189184	PCDH18	1.5564e-25	0.665072	0.515	0.339	3.5556e-21
ENSG00000092758	COL9A3	1.63986e-25	1.18201	0.212	0.097	3.74626e-21
ENSG00000175938	ORAI3	2.02606e-25	0.704149	0.466	0.297	4.62854e-21
ENSG00000123610	TNFAIP6	2.48972e-25	0.594868	0.757	0.621	5.68777e-21
ENSG00000107317	PTGDS	2.79128e-25	1.13583	0.263	0.135	6.37669e-21
ENSG00000122378	PRXL2A	6.39084e-25	0.941267	0.337	0.195	1.45999e-20
ENSG00000106004	HOXA5	7.24929e-25	1.05264	0.253	0.127	1.6561e-20
ENSG00000134539	KLRD1	7.56971e-25	2.36478	0.067	0.014	1.7293e-20
ENSG00000168679	SLC16A4	7.83579e-25	0.823751	0.369	0.22	1.79009e-20
ENSG00000257252	NA	1.13899e-24	1.5189	0.119	0.04	2.60202e-20
ENSG00000174804	FZD4	1.37759e-24	1.0007	0.244	0.121	3.14709e-20
ENSG00000116711	PLA2G4A	1.57019e-24	0.999165	0.283	0.152	3.5871e-20
ENSG00000076258	FMO4	2.31956e-24	1.50735	0.124	0.043	5.29903e-20
ENSG00000148175	STOM	2.75315e-24	0.679694	0.594	0.435	6.28957e-20
ENSG00000261371	PECAM1	3.43389e-24	1.01572	0.253	0.129	7.84472e-20
ENSG00000108582	CPD	6.64193e-24	0.534252	0.714	0.551	1.51735e-19
ENSG00000247095	MIR210HG	7.23707e-24	0.540501	0.615	0.447	1.65331e-19
ENSG00000105419	MEIS3	8.95853e-24	0.612442	0.497	0.33	2.04658e-19
ENSG00000257017	HP	1.04214e-23	2.96393	0.047	0.007	2.38076e-19
ENSG00000137959	IFI44L	1.2467e-23	0.660507	0.498	0.336	2.84809e-19
ENSG00000101463	SYNDIG1	1.46582e-23	0.948005	0.279	0.149	3.34867e-19
ENSG00000237877	NA	1.55863e-23	0.535638	0.613	0.449	3.56069e-19
ENSG00000050426	LETMD1	1.71418e-23	0.604304	0.584	0.432	3.91605e-19
ENSG00000163590	PPM1L	2.82329e-23	2.07402	0.088	0.025	6.44981e-19
ENSG00000139910	NOVA1	3.86868e-23	0.655967	0.623	0.473	8.838e-19
ENSG00000234810	NA	1.02115e-22	1.06183	0.252	0.132	2.33282e-18
ENSG00000256947	NA	1.12955e-22	0.824022	0.329	0.191	2.58046e-18
ENSG00000129596	CDO1	1.46937e-22	1.62267	0.121	0.044	3.35677e-18
ENSG00000064886	CHI3L2	1.83734e-22	1.51744	0.113	0.039	4.1974e-18
ENSG00000250131	NA	2.5162e-22	1.05598	0.196	0.092	5.74826e-18
ENSG00000133800	LYVE1	2.87834e-22	1.19161	0.15	0.061	6.57558e-18
ENSG00000255041	NA	3.85015e-22	2.04238	0.073	0.019	8.79566e-18
ENSG00000231607	DLEU2	7.73074e-22	0.560159	0.739	0.612	1.76609e-17
ENSG00000091490	SEL1L3	9.40138e-22	1.10523	0.224	0.114	2.14775e-17
ENSG00000143162	CREG1	1.06357e-21	0.553954	0.575	0.411	2.42973e-17
ENSG00000101670	LIPG	1.39999e-21	1.78089	0.081	0.023	3.19827e-17
ENSG00000128652	HOXD3	1.54393e-21	0.989822	0.267	0.146	3.52712e-17
ENSG00000233901	LINC01503	1.5757e-21	0.997336	0.245	0.128	3.59969e-17
ENSG00000134247	PTGFRN	1.6681e-21	0.713261	0.354	0.212	3.81076e-17
ENSG00000103489	XYLT1	2.28251e-21	0.53141	0.74	0.591	5.21439e-17
ENSG00000166510	CCDC68	2.29048e-21	0.705572	0.429	0.28	5.23261e-17
ENSG00000259481	NA	2.3438e-21	1.1256	0.203	0.099	5.35441e-17
ENSG00000087842	PIR	2.42528e-21	0.825549	0.343	0.208	5.54054e-17
ENSG00000255364	NA	2.74995e-21	1.3557	0.13	0.05	6.28226e-17
ENSG00000149212	SESN3	3.04659e-21	1.08014	0.274	0.154	6.95994e-17
ENSG00000144749	LRIG1	5.55882e-21	0.882265	0.288	0.164	1.26991e-16
ENSG00000072201	LNX1	6.61548e-21	1.156	0.171	0.077	1.51131e-16
ENSG00000069431	ABCC9	1.13049e-20	1.108	0.196	0.095	2.58261e-16
ENSG00000132970	WASF3	1.24312e-20	0.597161	0.594	0.451	2.83991e-16
ENSG00000179954	SSC5D	1.66031e-20	0.679042	0.388	0.244	3.79298e-16
ENSG00000232774	LINC03033	1.67166e-20	0.858519	0.347	0.213	3.8189e-16
ENSG00000002933	TMEM176A	1.73598e-20	0.522625	0.467	0.311	3.96585e-16
ENSG00000162692	VCAM1	2.00356e-20	1.2175	0.154	0.067	4.57714e-16
ENSG00000114796	KLHL24	2.09955e-20	1.02056	0.22	0.113	4.79642e-16
ENSG00000178752	ERFE	2.11796e-20	1.1151	0.189	0.091	4.83848e-16
ENSG00000249242	TMEM150C	3.28896e-20	2.01922	0.073	0.02	7.51362e-16
ENSG00000120659	TNFSF11	3.71392e-20	0.978154	0.203	0.101	8.48445e-16
ENSG00000167323	STIM1	3.73489e-20	0.63579	0.495	0.35	8.53235e-16
ENSG00000211455	STK38L	4.36749e-20	0.767746	0.367	0.234	9.97752e-16
ENSG00000224743	TEX26-AS1	5.51475e-20	1.45331	0.105	0.038	1.25984e-15
ENSG00000144476	ACKR3	5.53189e-20	1.52546	0.101	0.035	1.26376e-15
ENSG00000010932	FMO1	5.656e-20	1.47742	0.119	0.046	1.29211e-15
ENSG00000275443	NA	8.65324e-20	0.790347	0.259	0.142	1.97683e-15
ENSG00000105997	HOXA3	1.32201e-19	0.791593	0.295	0.172	3.02014e-15
ENSG00000107968	MAP3K8	1.44594e-19	0.87189	0.289	0.169	3.30326e-15
ENSG00000146411	SLC2A12	1.51828e-19	1.31352	0.132	0.054	3.46852e-15
ENSG00000232973	CYP1B1-AS1	1.52923e-19	0.789785	0.287	0.166	3.49353e-15
ENSG00000175264	CHST1	1.73497e-19	1.05138	0.183	0.088	3.96354e-15
ENSG00000175155	YPEL2	1.92048e-19	0.840426	0.253	0.139	4.38733e-15
ENSG00000112245	PTP4A1	1.96483e-19	0.848903	0.268	0.152	4.48866e-15
ENSG00000105696	TMEM59L	2.09852e-19	0.87948	0.267	0.151	4.79407e-15
ENSG00000104213	PDGFRL	3.49079e-19	0.679316	0.392	0.252	7.97472e-15
ENSG00000163947	ARHGEF3	3.58728e-19	0.810566	0.298	0.176	8.19513e-15
ENSG00000164463	CREBRF	4.88318e-19	0.746069	0.302	0.177	1.11556e-14
ENSG00000198756	COLGALT2	5.58164e-19	1.63662	0.119	0.048	1.27513e-14
ENSG00000171303	KCNK3	5.92771e-19	2.4044	0.048	0.01	1.35419e-14
ENSG00000146674	IGFBP3	5.99451e-19	0.97657	0.309	0.189	1.36945e-14
ENSG00000102935	ZNF423	6.66865e-19	0.950512	0.195	0.098	1.52345e-14
ENSG00000100284	TOM1	7.52801e-19	0.598875	0.495	0.357	1.71977e-14
ENSG00000128487	SPECC1	7.9796e-19	0.746651	0.345	0.217	1.82294e-14
ENSG00000173598	NUDT4	9.42993e-19	0.549853	0.541	0.399	2.15427e-14
ENSG00000245812	LINC02202	9.62958e-19	0.986436	0.204	0.105	2.19988e-14
ENSG00000144115	THNSL2	1.42757e-18	1.21349	0.132	0.055	3.26128e-14
ENSG00000189067	LITAF	1.61177e-18	0.618152	0.434	0.293	3.68208e-14
ENSG00000174080	CTSF	3.02718e-18	0.675865	0.325	0.197	6.9156e-14
ENSG00000125249	RAP2A	3.7228e-18	0.793411	0.412	0.28	8.50474e-14
ENSG00000168079	SCARA5	4.50409e-18	1.37484	0.111	0.044	1.02896e-13
ENSG00000044524	EPHA3	7.46817e-18	1.10142	0.154	0.072	1.7061e-13
ENSG00000175426	PCSK1	8.30202e-18	0.863873	0.275	0.162	1.8966e-13
ENSG00000259351	LOC101928988	9.97869e-18	1.9228	0.06	0.016	2.27963e-13
ENSG00000002746	HECW1	1.21713e-17	0.73342	0.295	0.177	2.78054e-13
ENSG00000116690	PRG4	1.80482e-17	0.913931	0.221	0.12	4.12312e-13
ENSG00000162745	OLFML2B	1.9614e-17	0.709897	0.355	0.23	4.48082e-13
ENSG00000243836	WDR86-AS1	2.20517e-17	1.51054	0.084	0.028	5.03771e-13
ENSG00000287231	NA	2.43791e-17	1.41184	0.092	0.033	5.56941e-13
ENSG00000257322	NA	2.90875e-17	0.895954	0.24	0.136	6.64504e-13
ENSG00000132000	PODNL1	3.44758e-17	0.775996	0.289	0.175	7.87599e-13
ENSG00000122085	MTERF4	3.4789e-17	0.550501	0.58	0.454	7.94754e-13
ENSG00000005249	PRKAR2B	4.00567e-17	1.33685	0.098	0.037	9.15096e-13
ENSG00000228033	LOC105369165	5.19881e-17	2.47407	0.044	0.009	1.18767e-12
ENSG00000112175	BMP5	7.17816e-17	0.901357	0.195	0.102	1.63985e-12
ENSG00000112096	SOD2	7.77095e-17	0.562697	0.734	0.639	1.77527e-12
ENSG00000118407	FILIP1	8.8947e-17	1.54568	0.096	0.036	2.03199e-12
ENSG00000225937	PCA3	9.24072e-17	1.18405	0.16	0.078	2.11104e-12
ENSG00000258818	RNASE4	9.73116e-17	0.750832	0.269	0.159	2.22308e-12
ENSG00000187546	AGMO	1.37382e-16	0.612712	0.309	0.189	3.1385e-12
ENSG00000250802	ZBED3-AS1	1.49443e-16	1.75817	0.07	0.022	3.41402e-12
ENSG00000166444	DENND2B	1.97978e-16	0.527843	0.595	0.461	4.52281e-12
ENSG00000075651	PLD1	2.03723e-16	0.715155	0.257	0.15	4.65405e-12
ENSG00000090238	YPEL3	2.33217e-16	0.512861	0.491	0.347	5.32783e-12
ENSG00000183160	TMEM119	2.36967e-16	0.631554	0.408	0.28	5.41352e-12
ENSG00000145819	ARHGAP26	2.42397e-16	0.623382	0.378	0.252	5.53756e-12
ENSG00000080573	COL5A3	2.60014e-16	0.664816	0.328	0.208	5.94001e-12
ENSG00000172817	CYP7B1	2.77427e-16	1.0332	0.168	0.084	6.33781e-12
ENSG00000183486	MX2	2.95321e-16	1.23363	0.129	0.057	6.74661e-12
ENSG00000205403	CFI	5.96049e-16	0.870306	0.206	0.113	1.36167e-11
ENSG00000286153	NA	7.00567e-16	0.632605	0.413	0.285	1.60045e-11
ENSG00000119686	FLVCR2	8.4654e-16	1.10491	0.167	0.085	1.93392e-11
ENSG00000261064	NA	8.4978e-16	0.589837	0.382	0.257	1.94132e-11
ENSG00000124107	SLPI	1.04984e-15	1.57972	0.082	0.029	2.39837e-11
ENSG00000042286	AIFM2	1.0782e-15	0.528568	0.441	0.307	2.46315e-11
ENSG00000141052	MYOCD	1.11893e-15	1.12918	0.084	0.03	2.5562e-11
ENSG00000180096	SEPTIN1	1.13449e-15	0.538417	0.47	0.338	2.59174e-11
ENSG00000004799	PDK4	1.23126e-15	1.31083	0.151	0.074	2.81281e-11
ENSG00000187288	CIDEC	1.5855e-15	0.856708	0.213	0.119	3.62206e-11
ENSG00000129757	CDKN1C	1.98389e-15	0.884402	0.19	0.103	4.53221e-11
ENSG00000162878	PKDCC	2.26808e-15	0.909728	0.184	0.098	5.18142e-11
ENSG00000033327	GAB2	3.13573e-15	0.740285	0.305	0.198	7.16357e-11
ENSG00000027697	IFNGR1	3.20908e-15	0.647394	0.403	0.283	7.33114e-11
ENSG00000287903	NA	3.24685e-15	1.29704	0.103	0.043	7.41744e-11
ENSG00000163702	IL17RC	3.57268e-15	0.500634	0.511	0.382	8.16179e-11
ENSG00000099282	TSPAN15	4.60153e-15	1.76327	0.059	0.017	1.05122e-10
ENSG00000162551	ALPL	4.69054e-15	0.896274	0.194	0.106	1.07155e-10
ENSG00000104043	ATP8B4	5.04384e-15	1.0639	0.226	0.131	1.15226e-10
ENSG00000141068	KSR1	5.49606e-15	0.6821	0.284	0.176	1.25557e-10
ENSG00000087494	PTHLH	5.9154e-15	1.29824	0.103	0.043	1.35137e-10
ENSG00000227036	LINC00511	6.49823e-15	0.720441	0.377	0.26	1.48452e-10
ENSG00000108840	HDAC5	8.17587e-15	0.628693	0.304	0.192	1.86778e-10
ENSG00000110076	NRXN2	9.25822e-15	1.3123	0.101	0.042	2.11504e-10
ENSG00000122971	ACADS	9.57234e-15	0.737563	0.246	0.147	2.1868e-10
ENSG00000181804	SLC9A9	1.09591e-14	0.791324	0.271	0.168	2.5036e-10
ENSG00000188037	CLCN1	1.11159e-14	2.16053	0.039	0.009	2.53942e-10
ENSG00000246090	LOC100507053	1.18885e-14	0.741438	0.24	0.142	2.71592e-10
ENSG00000226742	HSBP1L1	1.29444e-14	0.632883	0.324	0.211	2.95716e-10
ENSG00000271447	MMP28	1.33732e-14	1.44639	0.088	0.034	3.05511e-10
ENSG00000173214	MFSD4B	1.53531e-14	0.587252	0.438	0.318	3.50742e-10
ENSG00000069399	BCL3	1.67628e-14	0.504125	0.553	0.434	3.82946e-10
ENSG00000213468	FIRRE	1.90591e-14	0.827603	0.165	0.086	4.35406e-10
ENSG00000249898	NA	2.0809e-14	0.826983	0.294	0.192	4.75383e-10
ENSG00000204540	PSORS1C1	2.1888e-14	1.36286	0.082	0.031	5.00032e-10
ENSG00000244757	NA	2.28496e-14	0.518781	0.439	0.313	5.21998e-10
ENSG00000046604	DSG2	2.4963e-14	0.844503	0.198	0.111	5.7028e-10
ENSG00000082293	COL19A1	2.50521e-14	0.950812	0.154	0.078	5.72316e-10
ENSG00000147408	CSGALNACT1	2.6018e-14	0.784458	0.287	0.185	5.94381e-10
ENSG00000241158	ADAMTS9-AS1	2.90671e-14	2.95081	0.022	0.003	6.64037e-10
ENSG00000125730	C3	3.02335e-14	1.10742	0.15	0.076	6.90684e-10
ENSG00000120875	DUSP4	3.23438e-14	0.629423	0.294	0.187	7.38894e-10
ENSG00000184156	KCNQ3	3.87158e-14	0.931573	0.18	0.099	8.84464e-10
ENSG00000177822	NA	4.32101e-14	0.698084	0.253	0.154	9.87134e-10
ENSG00000151150	ANK3	4.7185e-14	0.714544	0.214	0.123	1.07794e-09
ENSG00000157551	KCNJ15	5.01496e-14	0.81766	0.217	0.126	1.14567e-09
ENSG00000229140	CCDC26	5.83844e-14	1.22236	0.109	0.049	1.33379e-09
ENSG00000205268	PDE7A	7.31045e-14	0.571521	0.473	0.355	1.67007e-09
ENSG00000165633	VSTM4	7.33297e-14	1.03827	0.142	0.071	1.67522e-09
ENSG00000149256	TENM4	7.70599e-14	0.583629	0.416	0.305	1.76043e-09
ENSG00000153029	MR1	8.78849e-14	0.885323	0.161	0.084	2.00773e-09
ENSG00000166770	ZNF667-AS1	9.0527e-14	0.569691	0.33	0.218	2.06809e-09
ENSG00000266877	NA	1.02653e-13	0.668885	0.246	0.149	2.3451e-09
ENSG00000132639	SNAP25	1.08916e-13	0.52892	0.511	0.387	2.48819e-09
ENSG00000105088	OLFM2	1.24044e-13	0.67671	0.263	0.164	2.83377e-09
ENSG00000165197	VEGFD	1.38589e-13	2.45331	0.037	0.009	3.16606e-09
ENSG00000228288	PCAT6	1.42315e-13	0.723792	0.236	0.142	3.25117e-09
ENSG00000180354	MTURN	1.4376e-13	0.559554	0.34	0.229	3.2842e-09
ENSG00000010295	IFFO1	1.68533e-13	0.78705	0.22	0.13	3.85014e-09
ENSG00000125409	TEKT3	1.71495e-13	2.0301	0.041	0.01	3.91781e-09
ENSG00000165507	DEPP1	1.97307e-13	0.767857	0.19	0.107	4.50748e-09
ENSG00000248932	COPB2-DT	2.25111e-13	0.602124	0.259	0.16	5.14266e-09
ENSG00000226349	NA	2.59876e-13	1.58963	0.059	0.019	5.93687e-09
ENSG00000096968	JAK2	2.96187e-13	0.556703	0.397	0.285	6.7664e-09
ENSG00000111058	ACSS3	3.36889e-13	0.945518	0.171	0.094	7.69624e-09
ENSG00000216490	IFI30	4.16396e-13	0.597136	0.33	0.226	9.51257e-09
ENSG00000004399	PLXND1	4.25822e-13	0.516837	0.455	0.341	9.7279e-09
ENSG00000261460	NA	6.53357e-13	0.882886	0.128	0.062	1.49259e-08
ENSG00000260971	NA	7.35879e-13	0.732865	0.232	0.142	1.68112e-08
ENSG00000182568	SATB1	7.81979e-13	1.28339	0.085	0.035	1.78643e-08
ENSG00000136630	HLX	8.30592e-13	0.744994	0.244	0.152	1.89749e-08
ENSG00000157514	TSC22D3	8.44768e-13	0.702204	0.341	0.238	1.92987e-08
ENSG00000147364	FBXO25	1.03512e-12	0.5351	0.353	0.244	2.36474e-08
ENSG00000047346	ATOSA	1.14322e-12	0.679493	0.242	0.15	2.61169e-08
ENSG00000006740	ARHGAP44	1.225e-12	0.953012	0.157	0.085	2.7985e-08
ENSG00000135821	GLUL	1.37904e-12	0.592746	0.592	0.484	3.15043e-08
ENSG00000170989	S1PR1	1.39734e-12	1.26952	0.083	0.034	3.19221e-08
ENSG00000186352	ANKRD37	1.45736e-12	0.661782	0.238	0.147	3.32935e-08
ENSG00000181444	ZNF467	1.48779e-12	1.44514	0.077	0.03	3.39885e-08
ENSG00000286163	NA	1.57587e-12	1.41534	0.067	0.024	3.60006e-08
ENSG00000157680	DGKI	1.62757e-12	0.582736	0.332	0.232	3.71819e-08
ENSG00000161249	DMKN	1.85008e-12	0.803001	0.186	0.107	4.2265e-08
ENSG00000198203	SULT1C2	1.88967e-12	1.50642	0.069	0.026	4.31696e-08
ENSG00000124785	NRN1	2.25278e-12	0.555245	0.4	0.294	5.14647e-08
ENSG00000248491	NA	2.94901e-12	2.03827	0.033	0.008	6.73701e-08
ENSG00000267659	LINC01482	3.43355e-12	0.77631	0.195	0.115	7.84395e-08
ENSG00000166821	PEX11A	3.52128e-12	0.78501	0.191	0.112	8.04437e-08
ENSG00000142583	SLC2A5	3.97327e-12	1.19118	0.109	0.052	9.07694e-08
ENSG00000113594	LIFR	4.22774e-12	0.540248	0.371	0.263	9.65828e-08
ENSG00000115525	ST3GAL5	4.25356e-12	0.951207	0.161	0.089	9.71725e-08
ENSG00000197561	ELANE	4.44726e-12	1.19028	0.097	0.044	1.01598e-07
ENSG00000101665	SMAD7	4.69672e-12	0.541989	0.316	0.213	1.07296e-07
ENSG00000204291	COL15A1	5.12045e-12	1.06775	0.127	0.064	1.16977e-07
ENSG00000187634	SAMD11	5.99103e-12	0.765256	0.198	0.119	1.36865e-07
ENSG00000256043	CTSO	7.15094e-12	0.871165	0.157	0.087	1.63363e-07
ENSG00000125966	MMP24	7.86745e-12	0.534697	0.347	0.241	1.79732e-07
ENSG00000155093	PTPRN2	9.07511e-12	0.816154	0.169	0.096	2.07321e-07
ENSG00000184408	KCND2	9.10422e-12	0.83366	0.194	0.115	2.07986e-07
ENSG00000054793	ATP9A	9.35431e-12	0.705499	0.219	0.135	2.13699e-07
ENSG00000106823	ECM2	1.06488e-11	0.793299	0.177	0.102	2.43272e-07
ENSG00000112559	MDFI	1.09051e-11	0.559808	0.304	0.206	2.49128e-07
ENSG00000161958	FGF11	1.30058e-11	0.927026	0.15	0.082	2.97117e-07
ENSG00000239920	NA	1.35279e-11	0.857295	0.121	0.061	3.09044e-07
ENSG00000077420	APBB1IP	1.3898e-11	1.7771	0.063	0.023	3.17501e-07
ENSG00000133321	PLAAT4	1.52504e-11	0.676532	0.194	0.115	3.48395e-07
ENSG00000245552	LOC100129203	1.61804e-11	1.18929	0.101	0.048	3.69641e-07
ENSG00000132849	PATJ	1.64421e-11	0.654159	0.21	0.128	3.75619e-07
ENSG00000242759	NA	1.65537e-11	0.676302	0.239	0.152	3.7817e-07
ENSG00000117069	ST6GALNAC5	1.85605e-11	2.16381	0.031	0.007	4.24014e-07
ENSG00000114268	PFKFB4	1.86071e-11	0.539586	0.294	0.197	4.2508e-07
ENSG00000073331	ALPK1	1.87291e-11	0.507716	0.422	0.319	4.27867e-07
ENSG00000115841	RMDN2	2.2694e-11	0.781198	0.211	0.131	5.18444e-07
ENSG00000224101	ELMO1-AS1	2.73377e-11	1.68778	0.05	0.016	6.2453e-07
ENSG00000248161	NA	2.79277e-11	0.920681	0.123	0.063	6.38007e-07
ENSG00000283674	LOC729732	2.80054e-11	0.624499	0.24	0.154	6.39784e-07
ENSG00000236882	LINC01554	2.90677e-11	1.92607	0.032	0.008	6.64052e-07
ENSG00000095303	PTGS1	3.55167e-11	0.500107	0.392	0.288	8.11378e-07
ENSG00000180190	TDRP	4.12972e-11	0.697679	0.188	0.112	9.43434e-07
ENSG00000237001	NA	4.77136e-11	1.12169	0.085	0.038	1.09002e-06
ENSG00000276600	RAB7B	5.08343e-11	0.799402	0.132	0.07	1.16131e-06
ENSG00000255920	CCND2-AS1	5.30481e-11	1.28146	0.075	0.031	1.21188e-06
ENSG00000174325	NA	5.38921e-11	1.38514	0.059	0.022	1.23117e-06
ENSG00000285280	NA	5.48915e-11	0.903368	0.121	0.063	1.254e-06
ENSG00000042304	C2orf83	5.65864e-11	1.63515	0.026	0.005	1.29272e-06
ENSG00000262185	LINC02861	6.05054e-11	0.61439	0.288	0.198	1.38225e-06
ENSG00000154265	ABCA5	7.28034e-11	0.597702	0.236	0.151	1.66319e-06
ENSG00000070371	CLTCL1	7.68373e-11	0.52872	0.338	0.24	1.75535e-06
ENSG00000070159	PTPN3	8.6535e-11	0.648483	0.204	0.126	1.97689e-06
ENSG00000126561	STAT5A	1.02555e-10	0.960714	0.12	0.063	2.34288e-06
ENSG00000117791	MTARC2	1.06825e-10	0.813414	0.138	0.075	2.44042e-06
ENSG00000128918	ALDH1A2	1.07586e-10	1.37436	0.065	0.026	2.45781e-06
ENSG00000248515	NA	1.15403e-10	1.16877	0.093	0.044	2.63638e-06
ENSG00000141441	GAREM1	1.17508e-10	0.513393	0.296	0.202	2.68448e-06
ENSG00000254420	NA	1.2988e-10	0.758795	0.15	0.084	2.96711e-06
ENSG00000239713	APOBEC3G	1.31922e-10	0.778293	0.181	0.109	3.01377e-06
ENSG00000254369	HOXA-AS3	1.34186e-10	0.90847	0.139	0.077	3.06548e-06
ENSG00000139946	PELI2	1.53473e-10	0.637686	0.231	0.149	3.5061e-06
ENSG00000251314	LOC101929710	1.74827e-10	0.50415	0.309	0.212	3.99391e-06
ENSG00000168491	CCDC110	1.81251e-10	1.37137	0.068	0.028	4.14067e-06
ENSG00000152217	SETBP1	1.83765e-10	0.742286	0.244	0.162	4.19811e-06
ENSG00000231246	LINC02884	1.85855e-10	1.25725	0.069	0.028	4.24586e-06
ENSG00000227646	STEAP2-AS1	1.90383e-10	0.986186	0.098	0.048	4.34931e-06
ENSG00000177989	ODF3B	2.17401e-10	0.589319	0.247	0.163	4.96653e-06
ENSG00000174502	SLC26A9	2.52106e-10	1.70857	0.036	0.01	5.75937e-06
ENSG00000188921	HACD4	2.57762e-10	0.532397	0.315	0.223	5.88857e-06
ENSG00000233478	NA	2.90656e-10	1.5997	0.049	0.017	6.64003e-06
ENSG00000226237	GAS1RR	2.98396e-10	0.950074	0.105	0.053	6.81685e-06
ENSG00000125629	INSIG2	2.99196e-10	0.539727	0.325	0.233	6.83512e-06
ENSG00000139597	N4BP2L1	2.99746e-10	1.26465	0.065	0.026	6.8477e-06
ENSG00000260454	LINC02957	3.11086e-10	1.41622	0.068	0.028	7.10676e-06
ENSG00000287256	NA	3.55412e-10	2.24686	0.024	0.005	8.1194e-06
ENSG00000231574	LINC02015	3.92788e-10	0.955482	0.075	0.033	8.97324e-06
ENSG00000250062	MAPK10-AS1	4.04584e-10	1.2343	0.059	0.023	9.24272e-06
ENSG00000152078	TLCD4	4.13872e-10	1.20218	0.065	0.026	9.45491e-06
ENSG00000072818	ACAP1	4.25851e-10	0.595866	0.24	0.158	9.72857e-06
ENSG00000184985	SORCS2	4.46565e-10	0.708929	0.163	0.096	1.02018e-05
ENSG00000146374	RSPO3	4.61617e-10	1.98201	0.034	0.01	1.05457e-05
ENSG00000149489	ROM1	5.20744e-10	0.680901	0.178	0.108	1.18964e-05
ENSG00000231424	NA	5.36769e-10	1.01064	0.109	0.057	1.22625e-05
ENSG00000248489	LOC100289230	6.00115e-10	0.545417	0.248	0.164	1.37096e-05
ENSG00000261227	NA	6.03743e-10	1.72749	0.045	0.015	1.37925e-05
ENSG00000100439	ABHD4	6.13203e-10	0.79987	0.135	0.075	1.40086e-05
ENSG00000258920	FOXN3-AS1	6.33724e-10	0.57112	0.239	0.158	1.44774e-05
ENSG00000187098	MITF	6.55155e-10	0.919537	0.123	0.067	1.4967e-05
ENSG00000140398	NEIL1	8.12113e-10	1.14398	0.069	0.029	1.85527e-05
ENSG00000243244	STON1	8.2487e-10	0.83013	0.137	0.077	1.88442e-05
ENSG00000169946	ZFPM2	8.82729e-10	0.53876	0.248	0.165	2.0166e-05
ENSG00000231646	FSIP2-AS1	8.87133e-10	1.09648	0.085	0.04	2.02666e-05
ENSG00000168016	TRANK1	9.07716e-10	0.827323	0.164	0.099	2.07368e-05
ENSG00000170542	SERPINB9	9.26787e-10	0.937815	0.075	0.033	2.11725e-05
ENSG00000185261	KIAA0825	9.55931e-10	0.510736	0.281	0.194	2.18382e-05
ENSG00000271584	LINC02550	9.71347e-10	1.01933	0.093	0.046	2.21904e-05
ENSG00000196220	SRGAP3	1.00031e-09	1.14185	0.073	0.032	2.2852e-05
ENSG00000129422	MTUS1	1.11616e-09	0.888388	0.118	0.064	2.54987e-05
ENSG00000119508	NR4A3	1.17421e-09	1.63815	0.054	0.021	2.68248e-05
ENSG00000250048	NA	1.2431e-09	1.51605	0.038	0.012	2.83986e-05
ENSG00000121310	ECHDC2	1.32945e-09	0.699952	0.177	0.109	3.03713e-05
ENSG00000126353	CCR7	1.38693e-09	1.66324	0.043	0.014	3.16844e-05
ENSG00000164142	FHIP1A	1.39801e-09	1.1026	0.09	0.044	3.19375e-05
ENSG00000235180	LINC00601	1.42288e-09	1.09243	0.087	0.042	3.25057e-05
ENSG00000232611	NA	1.60865e-09	0.955813	0.094	0.047	3.67497e-05
ENSG00000236204	LINC01376	1.65593e-09	0.674909	0.225	0.149	3.78297e-05
ENSG00000204642	HLA-F	1.76068e-09	1.05953	0.085	0.041	4.02227e-05
ENSG00000100292	HMOX1	1.88222e-09	0.530687	0.406	0.31	4.29994e-05
ENSG00000266970	SOCS3-DT	1.97874e-09	1.13138	0.078	0.036	4.52044e-05
ENSG00000197410	DCHS2	2.45622e-09	0.962064	0.095	0.048	5.61123e-05
ENSG00000121316	PLBD1	2.53418e-09	0.861295	0.126	0.07	5.78934e-05
ENSG00000121361	KCNJ8	2.59898e-09	0.726561	0.23	0.156	5.93738e-05
ENSG00000245534	RORA-AS1	2.61409e-09	0.700653	0.168	0.103	5.97189e-05
ENSG00000197568	HHLA3	2.84252e-09	0.538493	0.306	0.221	6.49374e-05
ENSG00000271774	NA	3.07497e-09	0.83464	0.116	0.063	7.02476e-05
ENSG00000160145	KALRN	3.1459e-09	1.26745	0.067	0.029	7.18682e-05
ENSG00000235652	EPM2A-DT	3.28635e-09	0.599553	0.209	0.135	7.50767e-05
ENSG00000091513	TF	3.58688e-09	2.22704	0.028	0.007	8.19423e-05
ENSG00000226445	NA	3.63732e-09	0.624337	0.19	0.121	8.30946e-05
ENSG00000244558	NA	4.14996e-09	1.11228	0.07	0.031	9.48058e-05
ENSG00000115290	GRB14	4.49508e-09	0.530181	0.239	0.16	0.00010269
ENSG00000249679	NA	4.62574e-09	1.15786	0.065	0.028	0.000105675
ENSG00000148935	GAS2	5.07193e-09	0.937547	0.103	0.055	0.000115868
ENSG00000285367	NA	5.46185e-09	0.918693	0.166	0.104	0.000124776
ENSG00000253161	NA	5.65286e-09	0.512993	0.284	0.201	0.00012914
ENSG00000169136	ATF5	5.8104e-09	0.675192	0.38	0.291	0.000132739
ENSG00000108176	DNAJC12	6.27929e-09	0.533236	0.264	0.184	0.00014345
ENSG00000115590	IL1R2	6.55904e-09	0.758377	0.166	0.103	0.000149841
ENSG00000139364	TMEM132B	6.66556e-09	0.532376	0.353	0.264	0.000152275
ENSG00000184500	PROS1	7.094e-09	0.520693	0.349	0.265	0.000162063
ENSG00000243797	NA	7.78148e-09	1.97332	0.029	0.008	0.000177768
ENSG00000197013	ZNF429	8.27689e-09	0.547581	0.226	0.151	0.000189086
ENSG00000261366	MANEA-DT	9.13788e-09	1.04822	0.082	0.04	0.000208755
ENSG00000077092	RARB	9.25725e-09	0.611912	0.241	0.166	0.000211482
ENSG00000143061	IGSF3	9.31917e-09	1.48369	0.044	0.016	0.000212897
ENSG00000223891	OSER1-DT	9.63814e-09	0.789793	0.128	0.073	0.000220183
ENSG00000244219	TMEM225B	1.05218e-08	1.98124	0.028	0.008	0.000240369
ENSG00000186205	MTARC1	1.06506e-08	1.42015	0.038	0.013	0.000243313
ENSG00000185669	SNAI3	1.06799e-08	0.872172	0.113	0.063	0.000243982
ENSG00000106351	AGFG2	1.11541e-08	0.634012	0.172	0.108	0.000254815
ENSG00000175728	LINC02873	1.17889e-08	0.864967	0.115	0.064	0.000269317
ENSG00000119862	LGALSL	1.3366e-08	0.815438	0.109	0.06	0.000305346
ENSG00000112964	GHR	1.3569e-08	0.575549	0.289	0.21	0.000309983
ENSG00000185561	TLCD2	1.3575e-08	0.574991	0.205	0.135	0.00031012
ENSG00000222009	BTBD19	1.36965e-08	0.561461	0.23	0.156	0.000312896
ENSG00000287771	NA	1.41642e-08	1.33784	0.055	0.023	0.000323582
ENSG00000105516	DBP	1.44762e-08	0.80337	0.114	0.064	0.000330708
ENSG00000205549	LINC03041	1.51106e-08	0.893441	0.101	0.054	0.000345203
ENSG00000103528	SYT17	1.70259e-08	0.974659	0.102	0.055	0.000388956
ENSG00000147465	STAR	1.74799e-08	1.02035	0.086	0.043	0.000399329
ENSG00000226900	NA	1.81663e-08	3.23092	0.011	0.001	0.00041501
ENSG00000080166	DCT	1.82188e-08	2.45331	0.019	0.004	0.000416208
ENSG00000251432	LINC02615	2.08422e-08	0.632493	0.197	0.13	0.000476141
ENSG00000106006	HOXA6	2.40064e-08	0.937891	0.082	0.041	0.000548427
ENSG00000237149	ZNF503-AS2	2.42893e-08	0.815438	0.108	0.06	0.000554888
ENSG00000172497	ACOT12	2.65343e-08	1.93248	0.021	0.005	0.000606176
ENSG00000154930	ACSS1	2.84491e-08	0.722579	0.112	0.063	0.000649919
ENSG00000254366	NA	3.24899e-08	1.27009	0.07	0.033	0.000742232
ENSG00000007001	UPP2	3.8506e-08	1.22065	0.056	0.024	0.000879669
ENSG00000115556	PLCD4	3.86219e-08	1.11852	0.062	0.028	0.000882317
ENSG00000259605	NA	3.93734e-08	0.642074	0.149	0.091	0.000899486
ENSG00000241163	LINC00877	4.21234e-08	0.747226	0.19	0.127	0.00096231
ENSG00000170345	FOS	4.54035e-08	0.674728	0.192	0.128	0.00103724
ENSG00000272087	NA	4.64468e-08	1.66904	0.033	0.011	0.00106108
ENSG00000213366	GSTM2	4.68059e-08	0.764898	0.13	0.077	0.00106928
ENSG00000049540	ELN	4.78624e-08	1.34988	0.058	0.025	0.00109342
ENSG00000139292	LGR5	5.36792e-08	1.74282	0.029	0.009	0.0012263
ENSG00000239697	TNFSF12	5.51578e-08	0.549023	0.246	0.174	0.00126008
ENSG00000285847	NA	6.11551e-08	1.90312	0.026	0.007	0.00139709
ENSG00000257458	NA	6.13791e-08	1.88503	0.026	0.007	0.00140221
ENSG00000164125	GASK1B	6.27919e-08	0.605315	0.163	0.103	0.00143448
ENSG00000231873	LOC105377043	6.65326e-08	0.761435	0.14	0.085	0.00151994
ENSG00000254859	NA	6.76492e-08	1.30556	0.048	0.019	0.00154545
ENSG00000266441	NA	7.19202e-08	1.43445	0.037	0.013	0.00164302
ENSG00000117501	MROH9	7.36424e-08	1.86835	0.022	0.006	0.00168236
ENSG00000197776	KLHDC1	7.37856e-08	0.559022	0.194	0.129	0.00168563
ENSG00000236520	GPC6-AS1	7.70872e-08	1.11162	0.057	0.025	0.00176106
ENSG00000253552	NA	7.79938e-08	0.737742	0.165	0.107	0.00178177
ENSG00000277855	NA	9.66594e-08	1.41855	0.038	0.014	0.00220818
ENSG00000064300	NGFR	1.01597e-07	1.64094	0.031	0.01	0.00232099
ENSG00000132879	FBXO44	1.01941e-07	0.778713	0.118	0.069	0.00232884
ENSG00000141448	GATA6	1.03696e-07	1.45331	0.049	0.02	0.00236893
ENSG00000222005	LINC01118	1.07989e-07	0.689502	0.157	0.1	0.00246702
ENSG00000251580	LINC02482	1.08456e-07	0.630389	0.147	0.091	0.00247768
ENSG00000196730	DAPK1	1.1166e-07	1.05008	0.082	0.043	0.00255087
ENSG00000254531	FLJ20021	1.26428e-07	0.511707	0.234	0.164	0.00288825
ENSG00000165959	CLMN	1.28207e-07	0.712767	0.132	0.08	0.00292888
ENSG00000100652	SLC10A1	1.29314e-07	0.992178	0.073	0.036	0.00295417
ENSG00000174469	CNTNAP2	1.46684e-07	1.73936	0.056	0.025	0.00335099
ENSG00000213809	KLRK1	1.46965e-07	1.88503	0.025	0.007	0.00335741
ENSG00000150907	FOXO1	1.55339e-07	0.543995	0.338	0.259	0.00354873
ENSG00000261083	LINC02516	1.56556e-07	1.36139	0.035	0.013	0.00357653
ENSG00000267254	ZNF790-AS1	1.65625e-07	0.556553	0.169	0.109	0.0037837
ENSG00000233009	NALCN-AS1	1.71357e-07	1.96027	0.023	0.006	0.00391466
ENSG00000271147	NA	1.74996e-07	0.561494	0.215	0.149	0.00399779
ENSG00000116194	ANGPTL1	1.75445e-07	0.547902	0.213	0.147	0.00400804
ENSG00000253736	LOC105377730	1.75903e-07	0.660658	0.14	0.086	0.00401851
ENSG00000265752	NA	1.80748e-07	2.02268	0.021	0.005	0.00412919
ENSG00000226696	LENG8-AS1	2.09733e-07	0.516077	0.235	0.166	0.00479135
ENSG00000267680	ZNF224	2.11126e-07	0.512972	0.197	0.133	0.00482318
ENSG00000101405	OXT	2.17377e-07	1.39598	0.036	0.013	0.00496598
ENSG00000189045	ANKDD1B	2.17993e-07	0.892295	0.076	0.039	0.00498005
ENSG00000188107	EYS	2.18627e-07	0.708872	0.137	0.085	0.00499452
ENSG00000068781	STON1-GTF2A1L	2.18937e-07	1.59668	0.034	0.012	0.00500161
ENSG00000253608	LOC101929268	2.2607e-07	0.654452	0.128	0.077	0.00516458
ENSG00000176293	ZNF135	2.29776e-07	0.772134	0.109	0.063	0.00524922
ENSG00000236256	DIAPH2-AS1	2.33756e-07	0.638344	0.16	0.104	0.00534015
ENSG00000251209	LINC00923	2.36553e-07	0.859863	0.082	0.043	0.00540405
ENSG00000230084	NA	2.40254e-07	0.533762	0.234	0.165	0.00548861
ENSG00000271743	NA	2.41042e-07	2.10539	0.02	0.005	0.00550661
ENSG00000198046	ZNF667	2.43445e-07	0.528947	0.173	0.113	0.0055615
ENSG00000152409	JMY	2.4889e-07	0.554883	0.198	0.135	0.00568589
ENSG00000246523	FZD4-DT	2.50821e-07	1.20869	0.044	0.018	0.00573
ENSG00000245888	NSMCE1-DT	2.54153e-07	0.86835	0.085	0.045	0.00580613
ENSG00000286481	NA	2.69856e-07	0.864752	0.117	0.07	0.00616486
ENSG00000270504	NA	3.27442e-07	0.789548	0.091	0.05	0.00748041
ENSG00000102524	TNFSF13B	3.65115e-07	0.701625	0.112	0.066	0.00834105
ENSG00000164309	CMYA5	3.69437e-07	0.933938	0.078	0.041	0.00843978
ENSG00000225689	NA	3.95704e-07	0.797402	0.134	0.084	0.00903985
ENSG00000250116	RHOQ-AS1	4.02712e-07	0.682794	0.123	0.075	0.00919995
ENSG00000170412	GPRC5C	4.09474e-07	1.61681	0.025	0.008	0.00935442
ENSG00000104537	ANXA13	4.25553e-07	2.0008	0.018	0.004	0.00972175
ENSG00000175084	DES	4.2757e-07	0.617482	0.121	0.073	0.00976784
ENSG00000198963	RORB	4.33227e-07	0.527935	0.225	0.16	0.00989707
ENSG00000157873	TNFRSF14	4.48818e-07	0.681937	0.135	0.084	0.0102532
ENSG00000254987	NA	4.68292e-07	0.768321	0.053	0.024	0.0106981
ENSG00000267461	NA	5.06337e-07	0.691176	0.114	0.068	0.0115673
ENSG00000260086	NA	5.23292e-07	1.38722	0.031	0.011	0.0119546
ENSG00000264107	NA	5.24502e-07	0.727174	0.103	0.06	0.0119822
ENSG00000287115	NA	5.54559e-07	0.923579	0.069	0.035	0.0126689
ENSG00000116661	FBXO2	5.8638e-07	0.739616	0.108	0.064	0.0133959
ENSG00000132837	DMGDH	6.2029e-07	0.8641	0.091	0.051	0.0141705
ENSG00000120210	INSL6	6.27918e-07	0.883617	0.086	0.047	0.0143448
ENSG00000186496	ZNF396	6.68106e-07	2.24181	0.016	0.004	0.0152629
ENSG00000173156	RHOD	6.78884e-07	0.897163	0.1	0.058	0.0155091
ENSG00000131979	GCH1	6.99366e-07	1.2082	0.062	0.03	0.015977
ENSG00000103569	AQP9	7.53486e-07	1.27553	0.048	0.021	0.0172134
ENSG00000122176	FMOD	7.58514e-07	1.23972	0.044	0.018	0.0173282
ENSG00000117594	HSD11B1	8.00224e-07	0.612969	0.089	0.05	0.0182811
ENSG00000132321	IQCA1	8.02102e-07	2.13138	0.018	0.004	0.018324
ENSG00000104432	IL7	8.28419e-07	0.756011	0.139	0.089	0.0189252
ENSG00000224023	EDRF1-DT	9.48922e-07	0.655106	0.11	0.066	0.0216781
ENSG00000139973	SYT16	1.0484e-06	0.837054	0.064	0.032	0.0239507
ENSG00000236432	MFF-DT	1.08331e-06	0.965374	0.074	0.039	0.0247482
ENSG00000281131	SCHLAP1	1.09517e-06	0.594732	0.161	0.107	0.025019
ENSG00000196502	SULT1A1	1.11984e-06	1.47677	0.029	0.01	0.0255828
ENSG00000168477	TNXB	1.15913e-06	1.25628	0.039	0.016	0.0264803
ENSG00000183807	FAM162B	1.40441e-06	0.542172	0.17	0.115	0.0320838
ENSG00000172349	IL16	1.42648e-06	0.863075	0.081	0.045	0.0325879
ENSG00000276107	NA	1.51456e-06	0.613952	0.11	0.066	0.0346
ENSG00000160808	MYL3	1.53545e-06	0.854675	0.032	0.012	0.0350773
ENSG00000159784	FAM131B	1.63064e-06	1.47756	0.029	0.01	0.0372521
ENSG00000152463	OLAH	1.66727e-06	0.678019	0.112	0.069	0.0380889
ENSG00000254122	PCDHGB7	1.67678e-06	0.559543	0.146	0.095	0.0383061
ENSG00000147174	GCNA	1.6955e-06	0.797714	0.087	0.049	0.0387337
ENSG00000162777	DENND2D	1.71077e-06	0.86835	0.072	0.038	0.0390826
ENSG00000157152	SYN2	1.71791e-06	0.84803	0.047	0.021	0.0392457
ENSG00000206561	COLQ	1.72326e-06	0.844264	0.088	0.05	0.0393678
ENSG00000271200	NA	1.75715e-06	1.12499	0.044	0.019	0.0401421
ENSG00000244198	NA	1.78052e-06	0.755139	0.093	0.054	0.0406759
ENSG00000119227	PIGZ	1.83798e-06	0.596804	0.151	0.1	0.0419886
ENSG00000241769	EOLA1-DT	1.96722e-06	0.723506	0.094	0.055	0.0449412
ENSG00000072832	CRMP1	2.03409e-06	0.54971	0.173	0.118	0.0464687
ENSG00000178860	MSC	2.04033e-06	0.77524	0.085	0.048	0.0466113
ENSG00000250451	HOXC-AS1	2.13183e-06	0.786868	0.099	0.059	0.0487017
ENSG00000256092	SBNO1-AS1	2.16439e-06	0.556935	0.179	0.124	0.0494455
