## Supplementary material for "Classifying cell cycle states and a quiescent-like G0 state using single-cell transcriptomics": Table S9

### Sheet: U5-hNSC
Supplementary Table S9. ccAFv2 regression analysis.
		Variance explained controls				Permuted variance explained ccAFv2 all cycling regressed			Permuted variance explained ccAFv2 S, G2/M regressed			Permuted variance explained Seurat regressed
Cell cycle state	Number of marker genes	Control	ccAFv2 all cycling regressed	ccAFv2 S and G2/M regressed	ccSeurat regressed	Mean	Std Dev	Empirical p-value	Mean	Std Dev	Empirical p-value	Mean	Std Dev	Empirical p-value
G1	20	0.177989	0.197421	0.185091	0.180936	0.101716	0.0415439	0.039	0.109284	0.0497249	0.058	0.118348	0.0568383	0.101
S	186	0.14194	0.025774	0.0391772	0.0462365	0.0266382	0.00972206	0.433	0.0299112	0.00998755	0.543	0.0347371	0.0105579	0.151
Neural G0	122	0.162079	0.0896107	0.106418	0.12459	0.0334615	0.0140359	0	0.0373781	0.0149742	0	0.0430292	0.0161995	0
Late G1	52	0.144264	0.0753721	0.112529	0.134282	0.0563609	0.0270219	0.164	0.0611173	0.0296958	0.214	0.0686757	0.0329732	0.065
M/Early G1	59	0.267303	0.0575831	0.0916676	0.121242	0.0521166	0.0244686	0.275	0.0566654	0.0267597	0.322	0.0638026	0.0295518	0.07
S/G2	435	0.187147	0.0177052	0.0245595	0.026744	0.0168723	0.00361964	0.408	0.0194001	0.00328815	0.69	0.0231161	0.00347961	0.143
G2/M	286	0.285761	0.026052	0.0428784	0.0348218	0.0209982	0.00615153	0.238	0.0238749	0.00606793	0.415	0.0280794	0.00630006	0.155

### Sheet: LGG275_GF
Supplementary Table S6. ccAFv2 regression analysis.
		Variance explained controls				Permuted variance explained ccAFv2 all cycling regressed			Permuted variance explained ccAFv2 S, G2/M regressed			Permuted variance explained Seurat regressed
Cell cycle state	Number of marker genes	Control	ccAFv2 all cycling regressed	ccAFv2 S, G2/M regressed	ccSeurat regressed	Mean	Std Dev	Empirical p-value	Mean	Std Dev	Empirical p-value	Mean	Std Dev	Empirical p-value
G1	17	0.30162	0.239771	0.254112	0.256936	0.146841	0.0526647	0.067	0.156502	0.0552971	0.069	0.154233	0.0460634	0.041
S	184	0.282702	0.0307022	0.048939	0.0462798	0.0503913	0.0106829	0.996	0.0637079	0.0122825	0.917	0.0596026	0.0102149	0.924
Neural G0	120	0.204265	0.140534	0.176012	0.166803	0.0597591	0.0156627	0	0.0718545	0.0166599	0	0.067127	0.0132821	0
Late G1	44	0.118836	0.0793169	0.12017	0.118994	0.0888449	0.0299246	0.534	0.0994295	0.0309367	0.229	0.0936694	0.0243722	0.141
M/Early G1	58	0.316342	0.0698155	0.0877336	0.113043	0.0831356	0.0277261	0.628	0.0940715	0.0287264	0.504	0.0886736	0.0225732	0.134
S/G2	431	0.264073	0.0266508	0.0467269	0.0464175	0.0402354	0.00550375	1	0.0561571	0.00720329	0.912	0.0527776	0.00628522	0.845
G2/M	283	0.376135	0.0468457	0.0608954	0.0514092	0.0440414	0.00745805	0.302	0.0588527	0.00959551	0.391	0.0553615	0.00826508	0.658

### Sheet: BT237_GF
Supplementary Table S6. ccAFv2 regression analysis.
		Variance explained controls				Permuted variance explained ccAFv2 all cycling regressed			Permuted variance explained ccAFv2 S, G2/M regressed			Permuted variance explained Seurat regressed
Cell cycle state	Number of marker genes	Control	ccAFv2 all cycling regressed	ccAFv2 S and G2/M regressed	ccSeurat regressed	Mean	Std Dev	Empirical p-value	Mean	Std Dev	Empirical p-value	Mean	Std Dev	Empirical p-value
G1	18	0.397439	0.325831	0.383214	0.394528	0.148538	0.0463313	0.003	0.156586	0.0463943	0	0.160404	0.0430525	0
S	182	0.457729	0.0490162	0.082858	0.0601654	0.0474955	0.00785682	0.384	0.0616247	0.00835914	0.014	0.0696027	0.00909155	0.866
Neural G0	119	0.128422	0.116614	0.118586	0.114442	0.057313	0.0116817	0	0.0694968	0.0117722	0	0.0761117	0.0122989	0.004
Late G1	46	0.0918713	0.0770084	0.0904813	0.0912617	0.0878169	0.0258737	0.575	0.0982429	0.025848	0.538	0.100877	0.0226043	0.63
M/Early G1	59	0.440793	0.118481	0.130566	0.169161	0.0825688	0.0232747	0.085	0.0929374	0.0235198	0.061	0.0962391	0.0208731	0.011
S/G2	430	0.442054	0.0444218	0.0835474	0.0636571	0.0374007	0.00428112	0.066	0.0540845	0.00463125	0	0.0631255	0.00523254	0.421
G2/M	282	0.546573	0.0499392	0.111289	0.0900378	0.0412584	0.0054707	0.079	0.0569042	0.0061182	0	0.0656358	0.00701129	0.002
