## Supplementary material for "Classifying cell cycle states and a quiescent-like G0 state using single-cell transcriptomics": Table S14

### Sheet: Sheet1
Supplemental Table S14. Cells (not including NSCs) from fetal tissues at post-conception weeks 3-12 QC filters.
Data	Paper	PMID	Platform / Format	Species	Cell Type	Sample	Raw cells	v1	v2	h1	h2	Filtered cells	% of ccAFv2 marker genes
GSE155121	Zeng et al., 2023	37192616	10X (raw h5ad)	Human	Endoderm	W4-1	557	3000	40000	0.01	0.1	509	>95%
GSE155121	Zeng et al., 2023	37192616	10X (raw h5ad)	Human	IPC	W9-1	1182	3000	22000	0.005	0.025	1112	>95%
GSE155121	Zeng et al., 2023	37192616	10X (raw h5ad)	Human	IPC	W9-2	790	4000	24000	0.005	0.05	699	>95%
GSE155121	Zeng et al., 2023	37192616	10X (raw h5ad)	Human	IPC	W12-1	627	4000	19000	0.005	0.03	575	>95%
GSE155121	Zeng et al., 2023	37192616	10X (raw h5ad)	Human	Blood	W9-2	1280	7000	40000	0	0.03	1240	>95%
GSE155121	Zeng et al., 2023	37192616	10X (raw h5ad)	Human	Blood	W12-1	856	7000	30000	0	0.03	818	>95%
GSE155121	Zeng et al., 2023	37192616	10X (raw h5ad)	Human	Neuro-mesodermal progenitors	W3-1	4418	8000	40000	0	0.025	3939	>95%
GSE155121	Zeng et al., 2023	37192616	10X (raw h5ad)	Human	Erythroid	W4-2	797	8000	40000	0	0.025	728	>95%
GSE155121	Zeng et al., 2023	37192616	10X (raw h5ad)	Human	Erythroid	W6-1	1237	8000	60000	0	0.015	1181	>95%
GSE155121	Zeng et al., 2023	37192616	10X (raw h5ad)	Human	Immune Cell	W9-2	756	3000	40000	0.01	0.1	712	>95%
GSE155121	Zeng et al., 2023	37192616	10X (raw h5ad)	Human	Immune Cell	W12-1	1602	3000	20000	0.01	0.06	1280	>95%
GSE155121	Zeng et al., 2023	37192616	10X (raw h5ad)	Human	Cholin N	W5-1	3890	3000	23000	0.01	0.04	3578	>95%
GSE155121	Zeng et al., 2023	37192616	10X (raw h5ad)	Human	Lateral Plate Mesoderm	W3-1	1763	7000	40000	0	0.03	1602	>95%
GSE155121	Zeng et al., 2023	37192616	10X (raw h5ad)	Human	Lateral Plate Mesoderm	W4-1	5349	5000	32000	0.01	0.12	4386	>95%
GSE155121	Zeng et al., 2023	37192616	10X (raw h5ad)	Human	Lateral Plate Mesoderm	W5-1	1183	5000	25000	0.01	0.06	1075	>95%
GSE155121	Zeng et al., 2023	37192616	10X (raw h5ad)	Human	Neural Crest	W4-1	1246	5000	30000	0.01	0.1	1052	>95%
GSE155121	Zeng et al., 2023	37192616	10X (raw h5ad)	Human	Neural Crest	W4-2	883	5000	30000	0.01	0.05	830	>95%
GSE155121	Zeng et al., 2023	37192616	10X (raw h5ad)	Human	Neural Crest	W4-3	1353	3000	17000	0.01	0.04	1299	>95%
GSE155121	Zeng et al., 2023	37192616	10X (raw h5ad)	Human	Neural Crest	W5-1	3556	5000	40000	0.01	0.05	3408	>95%
GSE155121	Zeng et al., 2023	37192616	10X (raw h5ad)	Human	Neural Crest	W5-2	1439	3000	26000	0.01	0.12	1342	>95%
GSE155121	Zeng et al., 2023	37192616	10X (raw h5ad)	Human	Neural Crest	W5-3	1080	6000	40000	0.01	0.06	828	>95%
GSE155121	Zeng et al., 2023	37192616	10X (raw h5ad)	Human	Osteoblast	W4-2	1090	3000	15000	0.01	0.12	1059	>95%
GSE155121	Zeng et al., 2023	37192616	10X (raw h5ad)	Human	Osteoblast	W5-2	3616	3000	15000	0.01	0.12	3447	>95%
GSE155121	Zeng et al., 2023	37192616	10X (raw h5ad)	Human	Osteoblast	W6-1	2042	5000	20000	0.01	0.04	1938	>95%
GSE155121	Zeng et al., 2023	37192616	10X (raw h5ad)	Human	Osteoblast	W7-1	4095	3000	15000	0.01	0.04	3996	>95%
GSE155121	Zeng et al., 2023	37192616	10X (raw h5ad)	Human	Osteoblast	W8-1	7896	3000	20000	0.01	0.04	7724	>95%
GSE155121	Zeng et al., 2023	37192616	10X (raw h5ad)	Human	Chondroblast	W4-2	5132	3000	20000	0.01	0.05	4987	>95%
GSE155121	Zeng et al., 2023	37192616	10X (raw h5ad)	Human	Chondroblast	W4-3	1141	3000	15000	0.01	0.05	1111	>95%
GSE155121	Zeng et al., 2023	37192616	10X (raw h5ad)	Human	Chondroblast	W5-1	2588	5000	23000	0.01	0.05	238	>95%
GSE155121	Zeng et al., 2023	37192616	10X (raw h5ad)	Human	Chondroblast	W5-2	5593	3000	20000	0.01	0.12	5261	>95%
GSE155121	Zeng et al., 2023	37192616	10X (raw h5ad)	Human	Chondroblast	W5-3	3918	5000	27000	0.01	0.05	3257	>95%
GSE155121	Zeng et al., 2023	37192616	10X (raw h5ad)	Human	Chondroblast	W6-1	1513	5000	27000	0.01	0.05	1416	>95%
GSE155121	Zeng et al., 2023	37192616	10X (raw h5ad)	Human	Chondroblast	W7-1	4154	3000	20000	0.01	0.04	4047	>95%
GSE155121	Zeng et al., 2023	37192616	10X (raw h5ad)	Human	Chondroblast	W8-1	3037	3000	20000	0.01	0.04	2872	>95%
GSE155121	Zeng et al., 2023	37192616	10X (raw h5ad)	Human	Glu neurons	W4-2	1267	5000	27000	0.01	0.04	1177	>95%
GSE155121	Zeng et al., 2023	37192616	10X (raw h5ad)	Human	Glu neurons	W5-1	1887	3000	10000	0.01	0.04	1722	>95%
GSE155121	Zeng et al., 2023	37192616	10X (raw h5ad)	Human	Glu neurons	W5-2	1202	5000	25000	0.01	0.1	1103	>95%
GSE155121	Zeng et al., 2023	37192616	10X (raw h5ad)	Human	Glu neurons	W6-1	891	5000	35000	0	0.04	876	>95%
GSE155121	Zeng et al., 2023	37192616	10X (raw h5ad)	Human	Glu neurons	W9-1	8320	3000	16000	0.005	0.03	7281	>95%
GSE155121	Zeng et al., 2023	37192616	10X (raw h5ad)	Human	Glu neurons	W12-1	8477	3000	17000	0.005	0.035	7355	>95%
GSE155121	Zeng et al., 2023	37192616	10X (raw h5ad)	Human	Myoblast	W3-1	1156	5000	30000	0	0.03	1110	>95%
GSE155121	Zeng et al., 2023	37192616	10X (raw h5ad)	Human	Myoblast	W4-1	5201	5000	30000	0.01	0.12	4434	>95%
GSE155121	Zeng et al., 2023	37192616	10X (raw h5ad)	Human	Myoblast	W4-2	3913	3000	20000	0.01	0.06	3843	>95%
GSE155121	Zeng et al., 2023	37192616	10X (raw h5ad)	Human	Myoblast	W4-3	3213	3000	17000	0.01	0.05	3161	>95%
GSE155121	Zeng et al., 2023	37192616	10X (raw h5ad)	Human	Myoblast	W5-1	6051	5000	30000	0.01	0.06	5640	>95%
GSE155121	Zeng et al., 2023	37192616	10X (raw h5ad)	Human	Myoblast	W5-2	5694	3000	25000	0.01	0.12	5460	>95%
GSE155121	Zeng et al., 2023	37192616	10X (raw h5ad)	Human	Myoblast	W5-3	7732	5000	30000	0.01	0.05	5801	>95%
GSE155121	Zeng et al., 2023	37192616	10X (raw h5ad)	Human	Myoblast	W6-1	1914	5000	23000	0.01	0.04	1832	>95%
GSE155121	Zeng et al., 2023	37192616	10X (raw h5ad)	Human	Myoblast	W7-1	2162	3000	17000	0.01	0.04	2051	>95%
GSE155121	Zeng et al., 2023	37192616	10X (raw h5ad)	Human	DA neurons	W4-2	5211	3000	23000	0	0.04	5136	>95%
GSE155121	Zeng et al., 2023	37192616	10X (raw h5ad)	Human	DA neurons	W5-1	4188	5000	25000	0.005	0.04	3961	>95%
GSE155121	Zeng et al., 2023	37192616	10X (raw h5ad)	Human	DA neurons	W5-2	4446	3000	20000	0.01	0.1	4227	>95%
GSE155121	Zeng et al., 2023	37192616	10X (raw h5ad)	Human	DA neurons	W6-1	6409	5000	28000	0.005	0.03	6027	>95%
GSE155121	Zeng et al., 2023	37192616	10X (raw h5ad)	Human	DA neurons	W7-1	6037	3000	20000	0.005	0.04	5714	>95%
GSE155121	Zeng et al., 2023	37192616	10X (raw h5ad)	Human	DA neurons	W8-1	10996	3000	25000	0.005	0.035	10455	>95%
GSE155121	Zeng et al., 2023	37192616	10X (raw h5ad)	Human	DA neurons	W9-1	3322	3000	15000	0.005	0.05	2671	>95%
GSE155121	Zeng et al., 2023	37192616	10X (raw h5ad)	Human	DA neurons	W9-2	1439	3000	20000	0.005	0.04	1362	>95%
GSE155121	Zeng et al., 2023	37192616	10X (raw h5ad)	Human	DA neurons	W12-1	2052	3000	15000	0.005	0.04	1762	>95%
GSE155121	Zeng et al., 2023	37192616	10X (raw h5ad)	Human	GABA neurons	W4-2	1736	3000	25000	0.01	0.05	1456	>95%
GSE155121	Zeng et al., 2023	37192616	10X (raw h5ad)	Human	GABA neurons	W6-1	1577	5000	30000	0.005	0.03	1437	>95%
GSE155121	Zeng et al., 2023	37192616	10X (raw h5ad)	Human	GABA neurons	W7-1	2965	3000	20000	0.005	0.04	2739	>95%
GSE155121	Zeng et al., 2023	37192616	10X (raw h5ad)	Human	GABA neurons	W8-1	910	3000	23000	0.005	0.04	819	>95%
GSE155121	Zeng et al., 2023	37192616	10X (raw h5ad)	Human	GABA neurons	W9-1	15123	3000	18000	0.005	0.04	10771	>95%
GSE155121	Zeng et al., 2023	37192616	10X (raw h5ad)	Human	GABA neurons	W9-2	8930	3000	25000	0.01	0.05	8267	>95%
GSE155121	Zeng et al., 2023	37192616	10X (raw h5ad)	Human	GABA neurons	W12-1	13986	3000	17000	0.005	0.04	9008	>95%
GSE155121	Zeng et al., 2023	37192616	10X (raw h5ad)	Human	Proliferating Meso	W3-1	2182	5000	40000	0	0.03	2105	>95%
GSE155121	Zeng et al., 2023	37192616	10X (raw h5ad)	Human	Proliferating Meso	W4-1	5868	5000	38000	0.01	0.12	4839	>95%
GSE155121	Zeng et al., 2023	37192616	10X (raw h5ad)	Human	Proliferating Meso	W4-2	5245	3000	30000	0.01	0.06	5155	>95%
GSE155121	Zeng et al., 2023	37192616	10X (raw h5ad)	Human	Proliferating Meso	W4-3	5334	3000	23000	0.01	0.06	5245	>95%
GSE155121	Zeng et al., 2023	37192616	10X (raw h5ad)	Human	Proliferating Meso	W5-1	6468	5000	40000	0.01	0.05	6083	>95%
GSE155121	Zeng et al., 2023	37192616	10X (raw h5ad)	Human	Proliferating Meso	W5-2	9339	5000	30000	0.02	0.12	8729	>95%
GSE155121	Zeng et al., 2023	37192616	10X (raw h5ad)	Human	Proliferating Meso	W5-3	9300	5000	40000	0.01	0.05	6870	>95%
GSE155121	Zeng et al., 2023	37192616	10X (raw h5ad)	Human	Proliferating Meso	W6-1	2279	5000	38000	0.01	0.04	2187	>95%
GSE155121	Zeng et al., 2023	37192616	10X (raw h5ad)	Human	Proliferating Meso	W7-1	3248	5000	25000	0.01	0.04	3025	>95%
GSE155121	Zeng et al., 2023	37192616	10X (raw h5ad)	Human	Proliferating Meso	W8-1	1518	3000	25000	0.01	0.05	1456	>95%
